# At the core of salinity: convergent and divergent transcriptome response pathways to neutral and alkaline salinity in natural populations of *Arabidopsis thaliana*

**DOI:** 10.1101/2023.02.05.527167

**Authors:** Maria Almira-Casellas, Sílvia Busoms, Laura Pérez-Martín, Glòria Escolà, Álvaro López-Valiñas, Antoni Garcia-Molina, Mercè Llugany, Charlotte Poschenrieder

## Abstract

More than 70% of land’s cultivated area is affected by alkaline salinity stress. As 98% of plants are glycophytes – unable to successfully reproduce under salinity – our previous research focused on comparative studies of *Arabidopsis thaliana* demes with differential performance under neutral and alkaline salinity *(neuSAL* and *alkSAL*) due to local adaptation processes. Here, an integrated analysis on leaf tissue was performed, including physiological indicators, nutritional status, endogenous phytohormonal concentration and transcriptome profiling, to further understand differences in molecular mechanisms underlying *neuSAL* and *alkSAL* responses. The results support that *alkSAL* is more detrimental to plant performance than *neuSAL* and indicate higher sensitivity to *alkSAL* in demes locally adapted to coastal siliceous soils. A decreased internal Fe use efficiency in coastal demes under *alkSAL* is proposed to be the driver of their enhanced sensitivity, and sequence variation at β-CA1 and α-CA1 locus is hypothesized to contribute to the imbalance of Fe homeostasis. Dissection on the down-regulated transcripts shared by *neuSAL* and *alkSAL* confirmed enhanced inhibition of central features on primary and secondary metabolism in coastal individuals under *alkSAL*. The cell wall and vacuolar β-galactosidase *BGAL4* was revealed as a candidate for conferring tolerance to *neuSAL* by favoring stress-regulated cell wall rearrangement, but not to *alkSAL*, probably due to pH-restricted enzymatic activity. In addition, differential modulation of endogenous phytohormonal cues was reported among salinity types and demes, by which higher alteration of the auxinic, ethylene and jasmonic acid signaling pathways was exerted by alkSAL but sustained ABA biosynthesis was detected only in coastal plants under neuSAL. Weighted correlation network analysis (WGCNA) confirmed the involvement of the identified candidate genes in co-expression modules significantly correlating with favorable responses to *neuSAL* and *alkSAL*. Overall, the present study provides useful insights into key targets for breeding improvement in alkaline saline soils.
