## Supplemental Datasets for "At the core of salinity: convergent and divergent transcriptome response pathways to neutral and alkaline salinity in natural populations of *Arabidopsis thaliana*": DS1-8_growth_nutrition_PSII.xls

### Sheet: DS1_ stats_F value RD
	Treatment	Deme	Mean	Std Err	N	F value	Prob > F	Tukey test
	alkSAL	T6	0.55188	0.01174	6	7.9913	0.0011	B
	alkSAL	Ro2	0.554295	0.04001	6			B
	alkSAL	V1	0.664157	0.020875	6			AB
	alkSAL	LM2	0.723173	0.0376	6			A
	neuSAL	T6	0.685714	0.03028	6	11.9675	0.0001	A
	neuSAL	Ro2	0.755267	0.04176	6			A
	neuSAL	V1	0.542169	0.02662	6			B
	neuSAL	LM2	0.527216	0.02755	6			B

### Sheet: DS2_stats_F value PSII
	Treatment	Deme	Mean Fv/Fm	StdErr	N	F value	Prob > F	Tukey test
	C	T6	0.7993	0.0205372	6	4.3461	0.0164	AB
	C	Ro2	0.7323	0.018736	6			B
	C	V1	0.8303	0.016758	6			A
	C	LM2	0.786	0.022049	6			AB
	alkSAL	T6	0.561	0.0394225	6	21.1348	<0,0001	C
	alkSAL	Ro2	0.6993	0.0164897	6			B
	alkSAL	V1	0.7592	0.014265	6			AB
	alkSAL	LM2	0.8168	0.0158291	6			A
	neuSAL	T6	0.8012	0.0159403	6	2.3239	0.1057	A
	neuSAL	Ro2	0.7917	0.0177964	6			A
	neuSAL	V1	0.7832	0.022582	6			A
	neuSAL	LM2	0.7328	0.027749	6			A
	Line	Treatment	Mean Fv/Fm	StdErr	DF	Sum of Squares	Mean Square	F Ratio	Prob > F
	LM2	C	0.786	0.022049	2	0.0217	0.01	4.3145	0.0331
	LM2	alkSAL	0.7328	0.027749	15	0.0377	0
	LM2	neuSAL	0.8168	0.0158291	17	0.0593
	Ro2	C	0.7323	0.018736	2	0.0263	0.01	6.9891	0.0072
	Ro2	alkSAL	0.7917	0.0177964	15	0.0282	0
	Ro2	neuSAL	0.6993	0.0164897	17	0.0545
	T6	C	0.7993	0.0205372	2	0.229	0.11	25.6695	<,0001
	T6	alkSAL	0.8012	0.0159403	15	0.0669	0
	T6	neuSAL	0.561	0.0394225	17	0.2959
	V1	C	0.8303	0.016758	2	0.0157	0.01	3.9552	0.0417
	V1	alkSAL	0.7832	0.022582	15	0.0298	0
	V1	neuSAL	0.7592	0.014265	17	0.0456

### Sheet: DS3_stats_F value Nutrition
Treatment	Element (µg/g DW)	Deme	Mean	StdErr	N	F value	Prob > F	Tukey test
Control	Fe	T6	-0.0294258	0.139952	6	6.7187	0.0026	AB
		Ro2	0.230428	0.0440419	6			A
		V1	-0.276375	0.0948684	6			B
		LM2	0.0219826	0.105414	6			AB
Control	Zn	T6	0.176064	0.0310181	5	7.3843	0.00178466	AB
		Ro2	-0.224225	0.0726367	6			C
		V1	-0.184922	0.120757	6			BC
		LM2	0.195713	0.0747686	6			A
Control	Ca	T6	-0.0176352	0.0352987	5	2.6058	0.0408	AB
		Ro2	0.020252	0.00849308	6			AB
		V1	-0.201207	0.0332736	6			B
		LM2	0.146411	0.127137	6			A
Control	Mg	T6	0.108241	0.0790225	6	13.9929	<0,0001	A
		Ro2	0.0518534	0.016127	6			A
		V1	-0.407815	0.064378	6			B
		LM2	0.189461	0.0590099	6			A
Control	K	T6	0.233724	0.0759851	6	7.2666	0.0017	A
		Ro2	0.122126	0.011979	6			A
		V1	-0.289907	0.0585739	6			B
		LM2	-0.123153	0.04865	6			B
Control	Na	T6	0.319342	0.0749547	6	14.6017	<0,0001	A
		Ro2	0.0369421	0.02341	6			B
		V1	-0.331834	0.0339153	5			C
		LM2	-0.119259	0.0247044	6			B
Control	S	T6	0.445567	0.0550852	6	20.0485	<0,0001	A
		Ro2	-0.253211	0.0396834	6			B
		V1	-0.124733	0.0773282	6			B
		LM2	-0.0676227	0.0570016	6			B
Control	Mn	T6	-0.0506191	0.078132	4	2.16291	0.12593	A
		Ro2	0.162103	0.0487013	6			A
		V1	-0.418143	0.0754454	5			A
		LM2	0.0257715	0.217565	6			A
Control	B	T6	-0.165864	0.0861644	6	9.653	0.0004	B
		Ro2	-0.00407642	0.0560705	6			B
		V1	-0.177823	0.144521	6			B
		LM2	0.345473	0.0331749	6			A
Control	P	T6	0.180193	0.046928	6	42.9178	<0,0001	A
		Ro2	-0.355121	0.0349141	6			B
		V1	-0.252914	0.0488361	6			B
		LM2	0.333658	0.0630521	6			A
alkSAL	Fe	T6	-0.0358383	0.0604566	5	1.70467	0.215094	A
		Ro2	0.145298	0.159705	3			A
		V1	0.117297	0.169209	5			A
		LM2	-0.210797	0.0209319	4			A
alkSAL	Zn	T6	0.00970368	0.0318852	5	1.718	0.1991	A
		Ro2	-0.0645881	0.040917	3			A
		V1	0.198818	0.150392	5			A
		LM2	-0.228359	0.0514433	4			A
alkSAL	Ca	T6	0.147693	0.0725648	5	5.6614	0.0065	AB
		Ro2	-0.325711	0.160331	3			BC
		V1	0.241522	0.109385	5			A
		LM2	-0.323663	0.0654045	4			C
alkSAL	Mg	T6	0.0549686	0.0255092	5	4.5966	0.0147	AB
		Ro2	-0.233851	0.00819546	2			AB
		V1	0.224635	0.133381	5			A
		LM2	-0.23258	0.080832	4			BC
alkSAL	K	T6	-0.133475	0.020083	5	2.6938	0.0787	A
		Ro2	0.0405279	0.0196424	3			A
		V1	0.245176	0.165464	5			A
		LM2	-0.213187	0.0160126	4			A
alkSAL	Na	T6	0.194887	0.174379	5	3.2489	0.0516	A
		Ro2	-0.183092	0.028971	4			A
		V1	0.0401132	0.184129	5			A
		LM2	-0.0247772	0.0535446	4			A
alkSAL	S	T6	0.0694063	0.093694	5	1.5347	0.2418	A
		Ro2	0.205333	0.26586	3			A
		V1	0.0401132	0.184129	6			A
		LM2	-0.239566	0.0974378	4			A
alkSAL	Mn	T6	-0.0373481	0.0685286	5	4.82689	0.0198408	AB
		Ro2	-0.29134	0.106924	3			B
		V1	0.296391	0.136568	5			A
		LM2	-0.178133	0.102399	4			B
alkSAL	B	T6	0.0527521	0.168999	5	0.697651	0.574457	A
		Ro2	-0.290616	0.263389	3			A
		V1	0.0796356	0.126944	5			A
		LM2	-0.0403535	0.0646447	3			A
alkSAL	P	T6	0.0296799	0.0951437	5	3.74108	0.0449049	AB
		Ro2	0.15489	0.161324	3			AB
		V1	0.245634	0.0683271	3			A
		LM2	-0.337493	0.166733	4			B
neuSAL	Fe	T6	0.00589283	0.0773456	6	16.3453	<0,0001	A
		Ro2	0.15246	0.119353	6			A
		V1	-0.161926	0.0401431	6			A
		LM2	-0.049211	0.067967	6			A
neuSAL	Zn	T6	0.039483	0.0245623	6	3.04869	0.0227	AB
		Ro2	0.110297	0.0727623	6			A
		V1	-0.14722	0.0902659	6			B
		LM2	0.00271483	0.0232129	6			AB
neuSAL	Ca	T6	-0.175988	0.0515773	6	3.445	0.0388	B
		Ro2	0.210647	0.0861207	6			A
		V1	-0.0295178	0.106969	6			AB
		LM2	-0.0117734	0.125399	6			AB
neuSAL	Mg	T6	-0.15095	0.0491501	6	5.3734	0.0071	B
		Ro2	0.196339	0.0761948	6			A
		V1	-0.0590789	0.0852461	6			AB
		LM2	0.0156457	0.055095	6			AB
neuSAL	K	T6	-0.00411093	0.0665877	6	0.3097	0.8181	AB
		Ro2	0.164194	0.0873633	6			A
		V1	-0.0946297	0.0538025	5			AB
		LM2	-0.161503	0.0600113	5			B
neuSAL	Na	T6	-0.461892	0.0169153	5	6.6968	0.0039	B
		Ro2	0.0990377	0.116177	6			A
		V1	0.269103	0.0526985	6			A
		LM2	-0.0243656	0.0256464	4			A
neuSAL	S	T6	0.195389	0.0576316	6	3.1903	0.0459	A
		Ro2	0.0904017	0.0952599	6			A
		V1	-0.0895242	0.0842629	6			AB
		LM2	-0.261688	0.0840845	6			B
neuSAL	Mn	T6	-0.181526	0.075214	6	5.0681	0.009	B
		Ro2	0.296851	0.0771368	6			A
		V1	-0.103023	0.0719739	6			B
		LM2	0.0283477	0.0977544	6			AB
neuSAL	B	T6	0.0480848	0.062415	6	1.7009	0.2025	A
		Ro2	0.0554001	0.120122	6			A
		V1	-0.145724	0.0296348	6			A
		LM2	0.0643324	0.0325079	6			A
neuSAL	P	T6	0.0503265	0.0651574	6	3.612	0.0312	AB
		Ro2	-0.165155	0.0796278	6			B
		V1	-0.116024	0.109382	6			B
		LM2	0.263832	0.0361735	6			A

### Sheet: DS4_stats_F value nutr ratio
Treatment	Nutrient Ratio	Deme	Mean	StdErr	N	F value	Prob > F	Student t-Test
Control	Na:K	T6	0.02788	0.00695	6	3.7554	0.0814	A
		V1	0.01343	0.0026907	6			A
	Na:Ca	T6	0.03098	0.00469	6	11.04	0.0077	A
		V1	0.014363	0.0017463	6			B
	Fe:Mn	T6	0.588	0.0465	6	3.1791	0.1083	A
		V1	0.48922	0.02351	5			A
alkSAL	Na:K	T6	2.33297	0.25067	5	0.0436	0.8399	A
		V1	2.41628	0.310182	5			A
	Na:Ca	T6	1.50052	0.31806	5	0.7141	0.4179	A
		V1	1.92867	0.39439	6			A
	Fe:Mn	T6	0.4918	0.03974	6	3.7944	0.0799	A
		V1	0.30733	0.08589	5			A
neuSaL	Na:K	T6	1.5351	0.09794	5	48.5966	0.0009	A
		V1	2.8494	0.17655	5			B
	Na:Ca	T6	1.5743	0.070562	5	42.8965	0.0006	A
		V1	2.5583	0.127442	5			B
	Fe:Mn	T6	0.8136	0.09817	6	3.6621	0.092	A
		V1	0.543988	0.08749	6			A

### Sheet: DS5_stats_Fval Hormones
Phytohormone	Treatment	Deme	Mean cnc	StdErr	N	F value	Prob > F	Tukey's HSD
IAA	Control	T6	6.43	1.77	6	1.56	0.2385	A
		Ro2	10.71	4.14	6			A
		V1	4.34	0.47	6			A
		LM2	8.18	1.05	6			A
	neuSAL	T6	16.69	6.9	6	0.8	0.514	A
		Ro2	8.51	0.48	5			A
		V1	12.49	6.17	5			A
		LM2	7.24	2.4	6			A
	alkSAL	T6	42.87	11.9	5	1.18	0.3503	A
		Ro2	28.95	8.35	5			A
		V1	16.51	2.61	5			A
		LM2	20.83	11.08	5			A
ACC	Control	T6	140.85	25.55	5	2.21	0.1241	A
		Ro2	205.43	74.18	5			A
		V1	293.93	45.9	6			A
		LM2	296.85	54.86	6			A
	neuSAL	T6	115.45	17.68	6	3.4	0.0434	A
		Ro2	203.17	51.66	6			A
		V1	185.65	43.11	5			A
		LM2	56.77	22.1	6			A
	alkSAL	T6	588.91	102.08	5	3.26	0.0511	AB
		Ro2	542.97	100.89	5			AB
		V1	731.52	71	6			A
		LM2	295.43	11.09	5			B
JA	Control	T6	40.34	15.63	4	5.29	0.012	AB
		Ro2	77.05	11.67	5			A
		V1	33.18	10.67	6			B
		LM2	23.27	6.34	5			B
	neuSAL	T6	17.78	2.71	6	1.08	0.3817	A
		Ro2	17.91	3.43	5			A
		V1	18.74	7.28	6			A
		LM2	33.46	11.82	5			A
	alkSAL	T6	166.43	14.73	5	16.84	<0,0001	A
		Ro2	157.32	6.9	6			A
		V1	79.61	7.79	4			B
		LM2	185.91	10.62	5			A
ABA	Control	T6	15.11	3.86	6	11.48	0.0005	AB
		Ro2	25.64	4	5			A
		V1	4.63	0.31	6			C
		LM2	5.96	3.52	5			BC
	neuSAL	T6	44.77	3.86	6	33.26	<0,0001	A
		Ro2	38.13	3.6	6			A
		V1	19.8	1.06	6			B
		LM2	15.54	3.19	6			B
	alkSAL	T6	17.15	3.86	6	4.35	0.0214	B
		Ro2	25.25	0.78	6			A
		V1	17.83	1.06	6			AB
		LM2	18.78	3.19	6			AB
SA	Control	T6	178.67	9.97	4	14.64	<0,0001	AB
		Ro2	188.99	10.67	5			A
		V1	144.52	8.47	5			BC
		LM2	105.73	10.36	5			C
	neuSAL	T6	68.21	2.82	5	0.28	0.8396	A
		Ro2	80.84	12.98	5			A
		V1	75.61	6.06	5			A
		LM2	76.92	13.65	5			A
	alkSAL	T6	47.72	4.23	5	19.05	<0,0001	C
		Ro2	105.23	3.31	5			A
		V1	88.71	7.57	5			AB
		LM2	71.43	5.75	6			B
Phytohormone	Treatment	Mean conc	StdErr	N	F value	Prob > F	Student t-Test
IAA	Control	7.4	1.17	20	11.66	<0,0001	B
	neuSAL	11.24	2.35	20			B
	alkSAL	28.49	5.26	18			A
ACC	Control	241.46	27.74	21	33.56	<0,0001	B
	neuSAL	140.26	21.43	20			B
	alkSAL	542	53.38	18			A
JA	Control	43.81	7.11	18	89.51	<0,0001	B
	neuSAL	22.31	3.82	22			B
	alkSAL	150.88	10.28	19			A
ABA	Control	11.09	1.84	18	11.09	<0,0001	B
	neuSAL	24.6	2.71	20			A
	alkSAL	20.39	1.26	19			A
SA	Control	153.2	9	19	45.21	<0,0001	A
	neuSAL	75.4	4.7	20			B
	alkSAL	77.95	5.31	21			B

### Sheet: DS5.2_RWC_Fvalue
	Treatment	Deme	Mean RWC	StdErr	N	F value	Prob > F	Tukey test
	C	T6	0.88	0.0182	6	17.2371	<,0001	AB
	C	Ro2	0.7522	0.0182	6			C
	C	V1	0.9397	0.02	6			A
	C	LM2	0.8437	0.02	6			B
	alkSAL	T6	0.6713	0.0277	6	5.9743	0.0044	BC
	alkSAL	Ro2	0.695	0.0277	6			AB
	alkSAL	V1	0.7973	0.0277	6			A
	alkSAL	LM2	0.8014	0.0277	6			A
	neuSAL	T6	0.7139	0.0227	6	13.2164	<,0001	A
	neuSAL	Ro2	0.7713	0.0227	6			A
	neuSAL	V1	0.622	0.0227	6			B
	neuSAL	LM2	0.5847	0.0248	6			B

### Sheet: DS6_PCA
PC number	Value	Percentage	Acc. Percentage	Sq Ji	df	Prob > Sq Ji
1	4.74819	24.9905	24.9905	303.06	169.071	1.13551e-09
2	4.3467	22.8774	47.8678	228.888	159.076	0.000241077
3	2.32644	12.2444	60.1123	137.177	148.435	0.736223
4	1.70859	8.99258	69.1049	87.777	134.554	0.999379
5	1.23857	6.51879	75.6236	49.0275	120.535	1
6	0.994132	5.23227	80.8559	20.9624	106.421	1
7	0.880251	4.6329	85.4888		92.9715
8	0.648425	3.41276	88.9016		80.2372
9	0.54324	2.85916	91.7607		68.167
10	0.472355	2.48608	94.2468		57.0684
11	0.313475	1.64987	95.8967		46.8819
12	0.256304	1.34897	97.2457		37.4004
13	0.215168	1.13246	98.3781		28.9749
14	0.138775	0.730397	99.1085		21.5401
15	0.101293	0.533122	99.6416		15.2517
16	0.0653285	0.343834	99.9855		9.77757
17	0.0353543	0.186075	100.172		5.41909

### Sheet: DS7_LoadingMatrixPCA
	Fila	Prin1	Prin2	Prin3	Prin4	Prin5	Prin6	Prin7	Prin8	Prin9	Prin10	Prin11	Prin12	Prin13	Prin14	Prin15	Prin16	Prin17
	Zn_L	0.883447	0.192885	0.138918	0.0197839	-0.0581408	0.298764	0.0164438	-0.0652567	-0.0377202	0.071823	0.0197177	-0.0933669	-0.0206954	-0.168188	-0.0272742	0.1054	-0.0965007
	JA	0.795757	-0.0624192	-0.135392	0.00398226	-0.123131	0.151328	0.412525	-0.203134	-0.0605624	-0.189606	0.156507	0.0870455	0.121938	-0.0391687	0.0191968	-0.0829598	0.00060883
	Mg_L	0.757536	0.268085	0.00923523	-0.424916	-0.0117161	-0.219348	0.000891087	0.272273	0.0611106	0.118392	-0.0182962	-0.0160378	0.0153551	-0.069876	-0.10134	-0.136807	-0.000494292
	P_L	0.673362	-0.240806	-0.212864	0.17825	0.387004	0.308121	-0.194836	0.184956	-0.160377	0.139657	-0.171749	0.0568608	-0.0626738	-0.0750191	0.0691751	-0.0368777	0.0587332
	Mn_L	0.648934	0.618148	0.0801999	-0.198598	0.0552762	0.0520336	0.188394	-0.0175624	0.0605509	-0.138807	0.0516631	0.0373899	-0.228723	0.164308	0.0807519	-0.0122449	-0.0110004
	ACC	0.586804	-0.34541	-0.167979	0.353881	-0.327424	0.13186	-0.287732	0.0717639	0.293143	-0.0551735	0.0836169	-0.204246	0.141967	0.0593368	0.0897493	-0.0234375	0.0231464
	Na_L	0.458137	-0.731504	-0.0638099	-0.307632	-0.147365	-0.163656	0.154913	0.101243	0.082215	0.0203333	0.153954	0.0818295	-0.0920069	-0.0679263	0.0121163	0.119552	0.0949973
	B_L	-0.0336098	0.887637	-0.041767	0.0650572	0.260137	0.159012	-0.0925145	-0.261148	-0.0917217	-0.0152382	0.0669498	-0.132444	-0.0680159	-0.0463923	0.0605809	-0.00791098	0.0633904
	K_L	0.415345	0.693753	0.354582	0.283211	0.051848	0.00749105	0.156089	0.00143647	-0.083121	0.0265544	-0.104896	0.128325	0.250509	0.0674219	-0.0584296	0.0673066	0.0571385
	Ca_L	0.550307	0.635475	-0.0268005	-0.37799	-0.189116	-0.100094	-0.173777	0.119636	0.0735235	0.153519	-0.110829	-0.00727771	0.0275515	0.11888	0.0388854	0.0642232	-0.016535
	ABA	-0.000740297	-0.469168	0.710778	-0.39722	0.0482192	-0.0901677	-0.134562	-0.110428	-0.0912001	0.0301833	-0.038169	0.120211	0.107815	-0.0303862	0.192983	-0.0253656	-0.0304334
	Fe_L	0.313711	0.298718	0.534545	0.132182	0.337002	-0.457348	-0.240818	-0.202538	0.258181	-0.0813685	0.0745854	-0.0316359	-0.0189063	-0.0905782	-0.0354001	-0.000630612	0.0181919
	Fv_Fm	-0.400737	0.0195453	0.524526	0.00931427	0.293436	0.135412	0.513363	0.327797	0.211713	0.00922017	-0.0540328	-0.190272	0.0250574	-0.0263699	0.055537	0.00540815	0.00528896
	S_L	0.404411	-0.487376	0.478704	0.0460048	0.169357	-0.0623066	-0.164558	0.202597	-0.407253	-0.216201	0.125099	-0.152942	-0.00852454	0.105469	-0.0652521	0.0145238	-0.00442334
	SA	-0.174963	0.446057	0.329167	0.612062	-0.218101	-0.0371609	-0.0356515	0.258353	-0.0569055	0.245232	0.276534	0.149702	-0.0716421	-0.0188867	0.045028	-0.0245079	-0.0165242
	PAA	0.480001	-0.527824	0.137662	0.564377	0.119175	-0.03268	0.0214686	-0.0111035	0.204181	-0.152699	-0.202674	0.152515	-0.110645	0.0388955	-0.0258124	-0.00125155	-0.0322556
	BAP	0.0214923	-0.0574512	-0.603581	-0.0988482	0.718291	-0.0177936	-0.0577078	0.118635	0.117307	0.0192645	0.207955	0.0933009	0.125934	0.0537448	0.0177838	0.0359793	-0.0478852
	KA	-0.146018	-0.285819	0.538089	-0.305503	0.0623812	0.606554	-0.175992	-0.125325	0.206211	0.125974	0.105893	0.0794813	-0.0180106	0.0750328	-0.11348	-0.0221444	0.020327
	IAA	0.387343	-0.596976	-0.0111618	0.188481	0.140464	-0.215623	0.252358	-0.313014	-0.0688732	0.443214	0.00573451	-0.130028	-0.0197914	0.105577	-0.00902637	-0.0167495	-0.00543652

### Sheet: DS8_WGCNA_PPI_stats
Blue
Nodes	1218
Edges	8381
Avr node degree	13.8
Avr local cluster coefficient	0.331
Expected number of edges	3013
PPI Enrichment p-value	< 1.0e-16
darkgrey
Nodes	645
Edges	1468
Avr node degree	4.55
Avr local cluster coefficient	0.371
Expected number of edges	428
PPI Enrichment p-value	< 1.0e-16
plum1
Nodes	43
Edges	7
Avr node degree	0.326
Avr local cluster coefficient	0.256
Expected number of edges	1
PPI Enrichment p-value	0.000397
