## Supplemental Datasets for "At the core of salinity: convergent and divergent transcriptome response pathways to neutral and alkaline salinity in natural populations of *Arabidopsis thaliana*": DS12_onlySAL_onlyALKSAL enrichment_DEGs.xlsb.xlsx

### Sheet: DS11_onlySAL_onlyALKS_EnrDEGs 
Subset_DEGs	Subset_trend	Pathway	Gene Id	log2(FC)	Deme
onlySAL	UPREG	Ribosome B	839193	2.60113	LM2
onlySAL	UPREG	Ribosome B	839193	2.00587	Ro2
onlySAL	UPREG	Ribosome B	839193	2.43024	T6
onlySAL	UPREG	Ribosome B	839193	2.15864	V1
onlySAL	UPREG	Ribosome B	820468	2.20888	LM2
onlySAL	UPREG	Ribosome B	820468	2.18398	Ro2
onlySAL	UPREG	Ribosome B	820468	1.84592	T6
onlySAL	UPREG	Ribosome B	820468	2.02816	V1
onlySAL	UPREG	Ribosome B	832770	2.63663	LM2
onlySAL	UPREG	Ribosome B	832770	1.36654	Ro2
onlySAL	UPREG	Ribosome B	832770	2.22429	T6
onlySAL	UPREG	Ribosome B	832770	2.77056	V1
onlySAL	UPREG	Ribosome B	824882	3.05441	LM2
onlySAL	UPREG	Ribosome B	824882	1.67015	Ro2
onlySAL	UPREG	Ribosome B	824882	2.30791	T6
onlySAL	UPREG	Ribosome B	824882	2.29314	V1
onlySAL	UPREG	Ribosome B	819411	2.0306	LM2
onlySAL	UPREG	Ribosome B	819411	1.56135	Ro2
onlySAL	UPREG	Ribosome B	819411	2.37738	T6
onlySAL	UPREG	Ribosome B	819411	2.02402	V1
onlySAL	UPREG	Ribosome B	831538	2.01455	LM2
onlySAL	UPREG	Ribosome B	831538	1.24833	Ro2
onlySAL	UPREG	Ribosome B	831538	2.2106	T6
onlySAL	UPREG	Ribosome B	831538	2.31698	V1
onlySAL	UPREG	Anthocyanin	827046	5.46891	LM2
onlySAL	UPREG	Anthocyanin	827046	1.96236	Ro2
onlySAL	UPREG	Anthocyanin	827046	3.07144	T6
onlySAL	UPREG	Anthocyanin	827046	2.59602	V1
onlySAL	UPREG	Anthocyanin	835489	5.59238	LM2
onlySAL	UPREG	Anthocyanin	835489	2.26311	Ro2
onlySAL	UPREG	Anthocyanin	835489	2.80917	T6
onlySAL	UPREG	Anthocyanin	835489	2.78233	V1
onlySAL	DOWNREG	Glucosinolates	816765	-1.2366	LM2
onlySAL	DOWNREG	Glucosinolates	816765	-4.24422	Ro2
onlySAL	DOWNREG	Glucosinolates	816765	-2.70275	T6
onlySAL	DOWNREG	Glucosinolates	816765	-3.04634	V1
onlySAL	DOWNREG	Glucosinolates	829277	-0.408213	LM2
onlySAL	DOWNREG	Glucosinolates	829277	-3.44113	Ro2
onlySAL	DOWNREG	Glucosinolates	829277	-3.14192	T6
onlySAL	DOWNREG	Glucosinolates	829277	-3.11952	V1
onlySAL	DOWNREG	Glucosinolates	830154	1.98226	LM2
onlySAL	DOWNREG	Glucosinolates	830154	-4.17718	Ro2
onlySAL	DOWNREG	Glucosinolates	830154	-3.31468	T6
onlySAL	DOWNREG	Glucosinolates	830154	-3.4449	V1
onlySAL	DOWNREG	Hormone signal transd.	816659	-5.48622	LM2
onlySAL	DOWNREG	Hormone	816659	-6.83711	Ro2
onlySAL	DOWNREG	Hormone	816659	-4.22673	T6
onlySAL	DOWNREG	Hormone	816659	-5.53116	V1
onlySAL	DOWNREG	Hormone	818411	-2.61177	LM2
onlySAL	DOWNREG	Hormone	818411	-2.89419	Ro2
onlySAL	DOWNREG	Hormone	818411	-2.56197	T6
onlySAL	DOWNREG	Hormone	818411	-2.46429	V1
onlySAL	DOWNREG	Hormone	818662	-4.60023	LM2
onlySAL	DOWNREG	Hormone	818662	-3.98996	Ro2
onlySAL	DOWNREG	Hormone	818662	-2.12486	T6
onlySAL	DOWNREG	Hormone	818662	-2.09289	V1
onlySAL	DOWNREG	Hormone	820145	-5.8	LM2
onlySAL	DOWNREG	Hormone	820145	-7.2477	Ro2
onlySAL	DOWNREG	Hormone	820145	-6.37275	T6
onlySAL	DOWNREG	Hormone	820145	-3.40608	V1
onlySAL	DOWNREG	Hormone	820793	-2.47281	LM2
onlySAL	DOWNREG	Hormone	820793	-2.65299	Ro2
onlySAL	DOWNREG	Hormone	820793	-2.65258	T6
onlySAL	DOWNREG	Hormone	820793	-0.849277	V1
onlySAL	DOWNREG	Hormone	827510	-2.06573	LM2
onlySAL	DOWNREG	Hormone	827510	-1.43248	Ro2
onlySAL	DOWNREG	Hormone	827510	-2.17979	T6
onlySAL	DOWNREG	Hormone	827510	-2.51414	V1
onlySAL	DOWNREG	Hormone	829768	-3.05446	LM2
onlySAL	DOWNREG	Hormone	829768	-3.56122	Ro2
onlySAL	DOWNREG	Hormone	829768	-2.77905	T6
onlySAL	DOWNREG	Hormone	829768	0.620616	V1
onlySAL	DOWNREG	Hormone	834768	-1.09859	LM2
onlySAL	DOWNREG	Hormone	834768	-3.22536	Ro2
onlySAL	DOWNREG	Hormone	834768	-5.23474	T6
onlySAL	DOWNREG	Hormone	834768	-3.16381	V1
onlySAL	DOWNREG	Hormone	842953	-3.05856	LM2
onlySAL	DOWNREG	Hormone	842953	-2.32168	Ro2
onlySAL	DOWNREG	Hormone	842953	-2.30612	T6
onlySAL	DOWNREG	Hormone	842953	-1.27006	V1
onlySAL	DOWNREG	Hormone	843407	-2.06828	LM2
onlySAL	DOWNREG	Hormone	843407	-2.73715	Ro2
onlySAL	DOWNREG	Hormone	843407	-3.63735	T6
onlySAL	DOWNREG	Hormone	843407	-3.25096	V1
onlyALKSAL	UPREG	Phenylpropanoid biosynthesis	818419	4.26391	LM2
onlyALKSAL	UPREG	Phenylprop. bio.	818419	4.45031	Ro2
onlyALKSAL	UPREG	Phenylprop. bio.	818419	7.11446	T6
onlyALKSAL	UPREG	Phenylprop. bio.	818419	5.53774	V1
onlyALKSAL	UPREG	Phenylprop. bio.	819052	4.08065	LM2
onlyALKSAL	UPREG	Phenylprop. bio.	819052	4.97449	Ro2
onlyALKSAL	UPREG	Phenylprop. bio.	819052	4.4797	T6
onlyALKSAL	UPREG	Phenylprop. bio.	819052	0.976846	V1
onlyALKSAL	UPREG	Phenylprop. bio.	819055	2.41688	LM2
onlyALKSAL	UPREG	Phenylprop. bio.	819055	3.69972	Ro2
onlyALKSAL	UPREG	Phenylprop. bio.	819055	6.87516	T6
onlyALKSAL	UPREG	Phenylprop. bio.	819055	5.2157	V1
onlyALKSAL	UPREG	Phenylprop. bio.	821201	3.30043	LM2
onlyALKSAL	UPREG	Phenylprop. bio.	821201	3.40854	Ro2
onlyALKSAL	UPREG	Phenylprop. bio.	821201	4.12262	T6
onlyALKSAL	UPREG	Phenylprop. bio.	821201	3.81701	V1
onlyALKSAL	UPREG	Phenylprop. bio.	824073	4.92006	LM2
onlyALKSAL	UPREG	Phenylprop. bio.	824073	3.65873	Ro2
onlyALKSAL	UPREG	Phenylprop. bio.	824073	4.32283	T6
onlyALKSAL	UPREG	Phenylprop. bio.	824073	3.79373	V1
onlyALKSAL	UPREG	Phenylprop. bio.	825182	7.84846	LM2
onlyALKSAL	UPREG	Phenylprop. bio.	825182	6.91654	Ro2
onlyALKSAL	UPREG	Phenylprop. bio.	825182	8.58499	T6
onlyALKSAL	UPREG	Phenylprop. bio.	825182	3.07065	V1
onlyALKSAL	UPREG	Phenylprop. bio.	825183	3.93158	LM2
onlyALKSAL	UPREG	Phenylprop. bio.	825183	5.57118	Ro2
onlyALKSAL	UPREG	Phenylprop. bio.	825183	4.23734	T6
onlyALKSAL	UPREG	Phenylprop. bio.	825183	4.33056	V1
onlyALKSAL	UPREG	Phenylprop. bio.	828707	6.17238	LM2
onlyALKSAL	UPREG	Phenylprop. bio.	828707	3.08971	Ro2
onlyALKSAL	UPREG	Phenylprop. bio.	828707	5.74636	T6
onlyALKSAL	UPREG	Phenylprop. bio.	828707	5.67018	V1
onlyALKSAL	UPREG	Phenylprop. bio.	829572	1.94588	LM2
onlyALKSAL	UPREG	Phenylprop. bio.	829572	2.49752	Ro2
onlyALKSAL	UPREG	Phenylprop. bio.	829572	4.14026	T6
onlyALKSAL	UPREG	Phenylprop. bio.	829572	5.44137	V1
onlyALKSAL	UPREG	Phenylprop. bio.	830416	6.57568	LM2
onlyALKSAL	UPREG	Phenylprop. bio.	830416	5.71229	Ro2
onlyALKSAL	UPREG	Phenylprop. bio.	830416	8.25385	T6
onlyALKSAL	UPREG	Phenylprop. bio.	830416	6.11289	V1
onlyALKSAL	UPREG	Phenylprop. bio.	830562	3.70476	LM2
onlyALKSAL	UPREG	Phenylprop. bio.	830562	4.30852	Ro2
onlyALKSAL	UPREG	Phenylprop. bio.	830562	4.12027	T6
onlyALKSAL	UPREG	Phenylprop. bio.	830562	3.12312	V1
onlyALKSAL	UPREG	Phenylprop. bio.	831370	5.16295	LM2
onlyALKSAL	UPREG	Phenylprop. bio.	831370	6.85912	Ro2
onlyALKSAL	UPREG	Phenylprop. bio.	831370	3.72606	T6
onlyALKSAL	UPREG	Phenylprop. bio.	831370	7.2648	V1
onlyALKSAL	UPREG	Phenylprop. bio.	832219	3.83799	LM2
onlyALKSAL	UPREG	Phenylprop. bio.	832219	4.63951	Ro2
onlyALKSAL	UPREG	Phenylprop. bio.	832219	2.88988	T6
onlyALKSAL	UPREG	Phenylprop. bio.	832219	3.22696	V1
onlyALKSAL	UPREG	Phenylprop. bio.	833954	7.93364	LM2
onlyALKSAL	UPREG	Phenylprop. bio.	833954	9.51787	Ro2
onlyALKSAL	UPREG	Phenylprop. bio.	833954	9.94037	T6
onlyALKSAL	UPREG	Phenylprop. bio.	833954	8.37788	V1
onlyALKSAL	UPREG	Phenylprop. bio.	836533	3.7102	LM2
onlyALKSAL	UPREG	Phenylprop. bio.	836533	3.42877	Ro2
onlyALKSAL	UPREG	Phenylprop. bio.	836533	2.74415	T6
onlyALKSAL	UPREG	Phenylprop. bio.	836533	2.2183	V1
onlyALKSAL	UPREG	Phenylprop. bio.	836771	5.90915	LM2
onlyALKSAL	UPREG	Phenylprop. bio.	836771	9.36368	Ro2
onlyALKSAL	UPREG	Phenylprop. bio.	836771	8.19476	T6
onlyALKSAL	UPREG	Phenylprop. bio.	836771	5.52771	V1
onlyALKSAL	UPREG	Phenylprop. bio.	838016	8.04042	LM2
onlyALKSAL	UPREG	Phenylprop. bio.	838016	6.2185	Ro2
onlyALKSAL	UPREG	Phenylprop. bio.	838016	7.71999	T6
onlyALKSAL	UPREG	Phenylprop. bio.	838016	6.38199	V1
onlyALKSAL	UPREG	Phenylprop. bio.	841062	7.22429	LM2
onlyALKSAL	UPREG	Phenylprop. bio.	841062	6.24807	Ro2
onlyALKSAL	UPREG	Phenylprop. bio.	841062	5.21325	T6
onlyALKSAL	UPREG	Phenylprop. bio.	841062	5.62257	V1
onlyALKSAL	UPREG	Phenylprop. bio.	841231	6.81856	LM2
onlyALKSAL	UPREG	Phenylprop. bio.	841231	7.5363	Ro2
onlyALKSAL	UPREG	Phenylprop. bio.	841231	6.84102	T6
onlyALKSAL	UPREG	Phenylprop. bio.	841231	8.01842	V1
onlyALKSAL	UPREG	Phenylprop. bio.	842478	2.55216	LM2
onlyALKSAL	UPREG	Phenylprop. bio.	842478	3.58666	Ro2
onlyALKSAL	UPREG	Phenylprop. bio.	842478	6.23468	T6
onlyALKSAL	UPREG	Phenylprop. bio.	842478	3.07312	V1
onlyALKSAL	UPREG	Phenylprop. bio.	842479	3.0102	LM2
onlyALKSAL	UPREG	Phenylprop. bio.	842479	7.21118	Ro2
onlyALKSAL	UPREG	Phenylprop. bio.	842479	5.41993	T6
onlyALKSAL	UPREG	Phenylprop. bio.	842479	2.70868	V1
onlyALKSAL	UPREG	Phenylprop. bio.	843126	7.62127	LM2
onlyALKSAL	UPREG	Phenylprop. bio.	843126	4.36473	Ro2
onlyALKSAL	UPREG	Phenylprop. bio.	843126	4.60627	T6
onlyALKSAL	UPREG	Phenylprop. bio.	843126	6.58057	V1
onlyALKSAL	UPREG	Phenylprop. bio.	843218	6.70578	LM2
onlyALKSAL	UPREG	Phenylprop. bio.	843218	3.62726	Ro2
onlyALKSAL	UPREG	Phenylprop. bio.	843218	5.01102	T6
onlyALKSAL	UPREG	Phenylprop. bio.	843218	8.21384	V1
onlyALKSAL	UPREG	Phenylprop. bio.	843600	1.92412	LM2
onlyALKSAL	UPREG	Phenylprop. bio.	843600	2.99989	Ro2
onlyALKSAL	UPREG	Phenylprop. bio.	843600	3.97493	T6
onlyALKSAL	UPREG	Phenylprop. bio.	843600	3.40611	V1
onlyALKSAL	UPREG	Phenylprop. bio.	844421	2.36073	LM2
onlyALKSAL	UPREG	Phenylprop. bio.	844421	2.75075	Ro2
onlyALKSAL	UPREG	Phenylprop. bio.	844421	1.85869	T6
onlyALKSAL	UPREG	Phenylprop. bio.	844421	2.44815	V1
onlyALKSAL	UPREG	Gluthathione metabolism	814822	4.28083	LM2
onlyALKSAL	UPREG	Gluthathione	814822	5.29964	Ro2
onlyALKSAL	UPREG	Gluthathione	814822	7.70592	T6
onlyALKSAL	UPREG	Gluthathione	814822	3.92489	V1
onlyALKSAL	UPREG	Gluthathione	817496	4.98166	LM2
onlyALKSAL	UPREG	Gluthathione	817496	7.91397	Ro2
onlyALKSAL	UPREG	Gluthathione	817496	10.1758	T6
onlyALKSAL	UPREG	Gluthathione	817496	3.5126	V1
onlyALKSAL	UPREG	Gluthathione	817497	4.99229	LM2
onlyALKSAL	UPREG	Gluthathione	817497	1.3791	Ro2
onlyALKSAL	UPREG	Gluthathione	817497	6.98772	T6
onlyALKSAL	UPREG	Gluthathione	817497	9.42672	V1
onlyALKSAL	UPREG	Gluthathione	819427	3.31664	LM2
onlyALKSAL	UPREG	Gluthathione	819427	5.10012	Ro2
onlyALKSAL	UPREG	Gluthathione	819427	2.85209	T6
onlyALKSAL	UPREG	Gluthathione	819427	3.19722	V1
onlyALKSAL	UPREG	Gluthathione	820083	6.80237	LM2
onlyALKSAL	UPREG	Gluthathione	820083	7.21522	Ro2
onlyALKSAL	UPREG	Gluthathione	820083	7.84732	T6
onlyALKSAL	UPREG	Gluthathione	820083	6.60015	V1
onlyALKSAL	UPREG	Gluthathione	825451	5.9466	LM2
onlyALKSAL	UPREG	Gluthathione	825451	5.63141	Ro2
onlyALKSAL	UPREG	Gluthathione	825451	5.88989	T6
onlyALKSAL	UPREG	Gluthathione	825451	4.60614	V1
onlyALKSAL	UPREG	Gluthathione	826765	4.24994	LM2
onlyALKSAL	UPREG	Gluthathione	826765	5.3855	Ro2
onlyALKSAL	UPREG	Gluthathione	826765	4.04652	T6
onlyALKSAL	UPREG	Gluthathione	826765	4.62045	V1
onlyALKSAL	UPREG	Gluthathione	829256	2.46153	LM2
onlyALKSAL	UPREG	Gluthathione	829256	2.91575	Ro2
onlyALKSAL	UPREG	Gluthathione	829256	2.47876	T6
onlyALKSAL	UPREG	Gluthathione	829256	1.39139	V1
onlyALKSAL	UPREG	Gluthathione	830119	9.03971	LM2
onlyALKSAL	UPREG	Gluthathione	830119	8.89945	Ro2
onlyALKSAL	UPREG	Gluthathione	830119	9.38556	T6
onlyALKSAL	UPREG	Gluthathione	830119	5.46748	V1
onlyALKSAL	UPREG	Gluthathione	831800	7.03403	LM2
onlyALKSAL	UPREG	Gluthathione	831800	4.87798	Ro2
onlyALKSAL	UPREG	Gluthathione	831800	7.40151	T6
onlyALKSAL	UPREG	Gluthathione	831800	2.45079	V1
onlyALKSAL	UPREG	Gluthathione	836368	2.9618	LM2
onlyALKSAL	UPREG	Gluthathione	836368	0.424595	Ro2
onlyALKSAL	UPREG	Gluthathione	836368	6.72381	T6
onlyALKSAL	UPREG	Gluthathione	836368	6.38494	V1
onlyALKSAL	UPREG	Gluthathione	838288	3.12754	LM2
onlyALKSAL	UPREG	Gluthathione	838288	-1.11145	Ro2
onlyALKSAL	UPREG	Gluthathione	838288	3.72646	T6
onlyALKSAL	UPREG	Gluthathione	838288	4.25514	V1
onlyALKSAL	UPREG	Gluthathione	839295	5.83417	LM2
onlyALKSAL	UPREG	Gluthathione	839295	4.06546	Ro2
onlyALKSAL	UPREG	Gluthathione	839295	4.45519	T6
onlyALKSAL	UPREG	Gluthathione	839295	0.958711	V1
onlyALKSAL	UPREG	Gluthathione	839515	6.7274	LM2
onlyALKSAL	UPREG	Gluthathione	839515	2.453	Ro2
onlyALKSAL	UPREG	Gluthathione	839515	2.68848	T6
onlyALKSAL	UPREG	Gluthathione	839515	0.880984	V1
onlyALKSAL	UPREG	Gluthathione	842893	2.16982	LM2
onlyALKSAL	UPREG	Gluthathione	842893	2.75897	Ro2
onlyALKSAL	UPREG	Gluthathione	842893	3.49008	T6
onlyALKSAL	UPREG	Gluthathione	842893	2.71468	V1
onlyALKSAL	UPREG	Gluthathione	843328	6.71369	LM2
onlyALKSAL	UPREG	Gluthathione	843328	5.59975	Ro2
onlyALKSAL	UPREG	Gluthathione	843328	8.23118	T6
onlyALKSAL	UPREG	Gluthathione	843328	3.79153	V1
onlyALKSAL	UPREG	Gluthathione	843329	12.4788	LM2
onlyALKSAL	UPREG	Gluthathione	843329	8.18778	Ro2
onlyALKSAL	UPREG	Gluthathione	843329	9.26688	T6
onlyALKSAL	UPREG	Gluthathione	843329	4.38281	V1
onlyALKSAL	UPREG	Gluthathione	844174	2.97767	LM2
onlyALKSAL	UPREG	Gluthathione	844174	4.05277	Ro2
onlyALKSAL	UPREG	Gluthathione	844174	4.13577	T6
onlyALKSAL	UPREG	Gluthathione	844174	2.54751	V1
onlyALKSAL	UPREG	Alanine, aspartate & glutamate metab	814732	7.57328	LM2
onlyALKSAL	UPREG	Alanine…	814732	7.06194	Ro2
onlyALKSAL	UPREG	Alanine…	814732	8.26447	T6
onlyALKSAL	UPREG	Alanine…	814732	6.45457	V1
onlyALKSAL	UPREG	Alanine…	817616	6.90285	LM2
onlyALKSAL	UPREG	Alanine…	817616	9.77432	Ro2
onlyALKSAL	UPREG	Alanine…	817616	3.76089	T6
onlyALKSAL	UPREG	Alanine…	817616	8.18538	V1
onlyALKSAL	UPREG	Alanine…	818421	3.03344	LM2
onlyALKSAL	UPREG	Alanine…	818421	4.80556	Ro2
onlyALKSAL	UPREG	Alanine…	818421	4.55998	T6
onlyALKSAL	UPREG	Alanine…	818421	4.54762	V1
onlyALKSAL	UPREG	Alanine…	821044	7.196	LM2
onlyALKSAL	UPREG	Alanine…	821044	9.2348	Ro2
onlyALKSAL	UPREG	Alanine…	821044	6.96071	T6
onlyALKSAL	UPREG	Alanine…	821044	4.84502	V1
onlyALKSAL	UPREG	Alanine…	821050	1.80198	LM2
onlyALKSAL	UPREG	Alanine…	821050	2.37793	Ro2
onlyALKSAL	UPREG	Alanine…	821050	4.19714	T6
onlyALKSAL	UPREG	Alanine…	821050	4.28481	V1
onlyALKSAL	UPREG	Alanine…	823888	5.92602	LM2
onlyALKSAL	UPREG	Alanine…	823888	10.7448	Ro2
onlyALKSAL	UPREG	Alanine…	823888	6.44206	T6
onlyALKSAL	UPREG	Alanine…	823888	2.94334	V1
onlyALKSAL	UPREG	Alanine…	830635	3.3735	LM2
onlyALKSAL	UPREG	Alanine…	830635	4.63497	Ro2
onlyALKSAL	UPREG	Alanine…	830635	5.32681	T6
onlyALKSAL	UPREG	Alanine…	830635	4.30406	V1
onlyALKSAL	UPREG	Alanine…	831024	1.8359	LM2
onlyALKSAL	UPREG	Alanine…	831024	3.23329	Ro2
onlyALKSAL	UPREG	Alanine…	831024	2.88335	T6
onlyALKSAL	UPREG	Alanine…	831024	2.23967	V1
onlyALKSAL	UPREG	Alanine…	833738	2.6449	LM2
onlyALKSAL	UPREG	Alanine…	833738	3.24844	Ro2
onlyALKSAL	UPREG	Alanine…	833738	2.50673	T6
onlyALKSAL	UPREG	Alanine…	833738	2.86134	V1
onlyALKSAL	UPREG	Alanine…	843565	2.96725	LM2
onlyALKSAL	UPREG	Alanine…	843565	3.91957	Ro2
onlyALKSAL	UPREG	Alanine…	843565	3.06369	T6
onlyALKSAL	UPREG	Alanine…	843565	2.97072	V1
onlyALKSAL	UPREG	MAPK signaling	816436	7.83563	LM2
onlyALKSAL	UPREG	MAPK signaling	816436	8.48602	Ro2
onlyALKSAL	UPREG	MAPK signaling	816436	7.91511	T6
onlyALKSAL	UPREG	MAPK signaling	816436	6.06369	V1
onlyALKSAL	UPREG	MAPK signaling	817575	3.24302	LM2
onlyALKSAL	UPREG	MAPK signaling	817575	4.01692	Ro2
onlyALKSAL	UPREG	MAPK signaling	817575	3.41966	T6
onlyALKSAL	UPREG	MAPK signaling	817575	2.93812	V1
onlyALKSAL	UPREG	MAPK signaling	818429	4.26523	LM2
onlyALKSAL	UPREG	MAPK signaling	818429	4.29866	Ro2
onlyALKSAL	UPREG	MAPK signaling	818429	3.86379	T6
onlyALKSAL	UPREG	MAPK signaling	818429	2.9045	V1
onlyALKSAL	UPREG	MAPK signaling	818710	2.7165	LM2
onlyALKSAL	UPREG	MAPK signaling	818710	3.83146	Ro2
onlyALKSAL	UPREG	MAPK signaling	818710	2.28643	T6
onlyALKSAL	UPREG	MAPK signaling	818710	2.23521	V1
onlyALKSAL	UPREG	MAPK signaling	820429	3.06697	LM2
onlyALKSAL	UPREG	MAPK signaling	820429	2.91587	Ro2
onlyALKSAL	UPREG	MAPK signaling	820429	2.07533	T6
onlyALKSAL	UPREG	MAPK signaling	820429	6.11352	V1
onlyALKSAL	UPREG	MAPK signaling	821891	3.31383	LM2
onlyALKSAL	UPREG	MAPK signaling	821891	3.2863	Ro2
onlyALKSAL	UPREG	MAPK signaling	821891	2.7096	T6
onlyALKSAL	UPREG	MAPK signaling	821891	1.32141	V1
onlyALKSAL	UPREG	MAPK signaling	821902	2.59482	LM2
onlyALKSAL	UPREG	MAPK signaling	821902	1.30781	Ro2
onlyALKSAL	UPREG	MAPK signaling	821902	5.09107	T6
onlyALKSAL	UPREG	MAPK signaling	821902	2.41004	V1
onlyALKSAL	UPREG	MAPK signaling	822119	7.11272	LM2
onlyALKSAL	UPREG	MAPK signaling	822119	5.94498	Ro2
onlyALKSAL	UPREG	MAPK signaling	822119	7.60282	T6
onlyALKSAL	UPREG	MAPK signaling	822119	6.64272	V1
onlyALKSAL	UPREG	MAPK signaling	822298	8.60399	LM2
onlyALKSAL	UPREG	MAPK signaling	822298	2.95549	Ro2
onlyALKSAL	UPREG	MAPK signaling	822298	8.11841	T6
onlyALKSAL	UPREG	MAPK signaling	822298	1.48076	V1
onlyALKSAL	UPREG	MAPK signaling	824214	1.17212	LM2
onlyALKSAL	UPREG	MAPK signaling	824214	2.38733	Ro2
onlyALKSAL	UPREG	MAPK signaling	824214	2.88149	T6
onlyALKSAL	UPREG	MAPK signaling	824214	2.24657	V1
onlyALKSAL	UPREG	MAPK signaling	827896	2.57993	LM2
onlyALKSAL	UPREG	MAPK signaling	827896	2.03457	Ro2
onlyALKSAL	UPREG	MAPK signaling	827896	1.79473	T6
onlyALKSAL	UPREG	MAPK signaling	827896	2.33566	V1
onlyALKSAL	UPREG	MAPK signaling	828455	4.37922	LM2
onlyALKSAL	UPREG	MAPK signaling	828455	5.47781	Ro2
onlyALKSAL	UPREG	MAPK signaling	828455	4.55894	T6
onlyALKSAL	UPREG	MAPK signaling	828455	4.02411	V1
onlyALKSAL	UPREG	MAPK signaling	829480	2.07801	LM2
onlyALKSAL	UPREG	MAPK signaling	829480	2.05642	Ro2
onlyALKSAL	UPREG	MAPK signaling	829480	2.15407	T6
onlyALKSAL	UPREG	MAPK signaling	829480	1.92817	V1
onlyALKSAL	UPREG	MAPK signaling	829797	3.86799	LM2
onlyALKSAL	UPREG	MAPK signaling	829797	5.09598	Ro2
onlyALKSAL	UPREG	MAPK signaling	829797	5.30715	T6
onlyALKSAL	UPREG	MAPK signaling	829797	4.19848	V1
onlyALKSAL	UPREG	MAPK signaling	833756	0.463939	LM2
onlyALKSAL	UPREG	MAPK signaling	833756	2.91339	Ro2
onlyALKSAL	UPREG	MAPK signaling	833756	2.95019	T6
onlyALKSAL	UPREG	MAPK signaling	833756	2.6334	V1
onlyALKSAL	UPREG	MAPK signaling	835179	6.96349	LM2
onlyALKSAL	UPREG	MAPK signaling	835179	5.44974	Ro2
onlyALKSAL	UPREG	MAPK signaling	835179	7.21698	T6
onlyALKSAL	UPREG	MAPK signaling	835179	3.87058	V1
onlyALKSAL	UPREG	MAPK signaling	835809	2.02709	LM2
onlyALKSAL	UPREG	MAPK signaling	835809	1.69377	Ro2
onlyALKSAL	UPREG	MAPK signaling	835809	2.83835	T6
onlyALKSAL	UPREG	MAPK signaling	835809	3.0021	V1
onlyALKSAL	UPREG	MAPK signaling	838652	4.59981	LM2
onlyALKSAL	UPREG	MAPK signaling	838652	5.87233	Ro2
onlyALKSAL	UPREG	MAPK signaling	838652	5.40271	T6
onlyALKSAL	UPREG	MAPK signaling	838652	4.07222	V1
onlyALKSAL	UPREG	MAPK signaling	839324	4.49233	LM2
onlyALKSAL	UPREG	MAPK signaling	839324	2.44433	Ro2
onlyALKSAL	UPREG	MAPK signaling	839324	3.49631	T6
onlyALKSAL	UPREG	MAPK signaling	839324	6.76484	V1
onlyALKSAL	UPREG	MAPK signaling	842650	1.63891	LM2
onlyALKSAL	UPREG	MAPK signaling	842650	4.1971	Ro2
onlyALKSAL	UPREG	MAPK signaling	842650	3.04636	T6
onlyALKSAL	UPREG	MAPK signaling	842650	2.15988	V1
onlyALKSAL	UPREG	Zeatin biosynth.	818248	3.96027	LM2
onlyALKSAL	UPREG	Zeatin biosynth.	818248	4.26053	Ro2
onlyALKSAL	UPREG	Zeatin biosynth.	818248	10.7729	T6
onlyALKSAL	UPREG	Zeatin biosynth.	818248	8.65451	V1
onlyALKSAL	UPREG	Zeatin biosynth.	818250	5.33829	LM2
onlyALKSAL	UPREG	Zeatin biosynth.	818250	5.56725	Ro2
onlyALKSAL	UPREG	Zeatin biosynth.	818250	9.81525	T6
onlyALKSAL	UPREG	Zeatin biosynth.	818250	8.27941	V1
onlyALKSAL	UPREG	Zeatin biosynth.	824482	7.5154	LM2
onlyALKSAL	UPREG	Zeatin biosynth.	824482	9.14459	Ro2
onlyALKSAL	UPREG	Zeatin biosynth.	824482	7.54547	T6
onlyALKSAL	UPREG	Zeatin biosynth.	824482	6.97397	V1
onlyALKSAL	UPREG	Zeatin biosynth.	833833	5.81139	LM2
onlyALKSAL	UPREG	Zeatin biosynth.	833833	2.4785	Ro2
onlyALKSAL	UPREG	Zeatin biosynth.	833833	5.75938	T6
onlyALKSAL	UPREG	Zeatin biosynth.	833833	3.85696	V1
onlyALKSAL	UPREG	Zeatin biosynth.	838841	2.68103	LM2
onlyALKSAL	UPREG	Zeatin biosynth.	838841	1.58369	Ro2
onlyALKSAL	UPREG	Zeatin biosynth.	838841	3.42121	T6
onlyALKSAL	UPREG	Zeatin biosynth.	838841	4.21182	V1
onlyALKSAL	UPREG	Zeatin biosynth.	838843	2.64847	LM2
onlyALKSAL	UPREG	Zeatin biosynth.	838843	4.48913	Ro2
onlyALKSAL	UPREG	Zeatin biosynth.	838843	3.79212	T6
onlyALKSAL	UPREG	Zeatin biosynth.	838843	3.14923	V1
onlyALKSAL	UPREG	Zeatin biosynth.	838845	4.75955	LM2
onlyALKSAL	UPREG	Zeatin biosynth.	838845	5.36607	Ro2
onlyALKSAL	UPREG	Zeatin biosynth.	838845	4.31718	T6
onlyALKSAL	UPREG	Zeatin biosynth.	838845	4.27851	V1
onlyALKSAL	UPREG	Zeatin biosynth.	838846	3.66539	LM2
onlyALKSAL	UPREG	Zeatin biosynth.	838846	4.36143	Ro2
onlyALKSAL	UPREG	Zeatin biosynth.	838846	5.21649	T6
onlyALKSAL	UPREG	Zeatin biosynth.	838846	2.40422	V1
onlyALKSAL	UPREG	Plant-Pathogen interaction	820192	2.61998	LM2
onlyALKSAL	UPREG	Plant-Pathogen	820192	4.11817	Ro2
onlyALKSAL	UPREG	Plant-Pathogen	820192	5.84915	T6
onlyALKSAL	UPREG	Plant-Pathogen	820192	5.28114	V1
onlyALKSAL	UPREG	Plant-Pathogen	824241	5.72744	LM2
onlyALKSAL	UPREG	Plant-Pathogen	824241	7.68415	Ro2
onlyALKSAL	UPREG	Plant-Pathogen	824241	4.45259	T6
onlyALKSAL	UPREG	Plant-Pathogen	824241	2.62394	V1
onlyALKSAL	UPREG	Plant-Pathogen	824659	4.42033	LM2
onlyALKSAL	UPREG	Plant-Pathogen	824659	7.07831	Ro2
onlyALKSAL	UPREG	Plant-Pathogen	824659	5.36676	T6
onlyALKSAL	UPREG	Plant-Pathogen	824659	7.81864	V1
onlyALKSAL	UPREG	Plant-Pathogen	825104	4.57206	LM2
onlyALKSAL	UPREG	Plant-Pathogen	825104	7.0011	Ro2
onlyALKSAL	UPREG	Plant-Pathogen	825104	5.52281	T6
onlyALKSAL	UPREG	Plant-Pathogen	825104	4.01239	V1
onlyALKSAL	UPREG	Plant-Pathogen	828134	2.73144	LM2
onlyALKSAL	UPREG	Plant-Pathogen	828134	2.62411	Ro2
onlyALKSAL	UPREG	Plant-Pathogen	828134	2.76095	T6
onlyALKSAL	UPREG	Plant-Pathogen	828134	1.91918	V1
onlyALKSAL	UPREG	Plant-Pathogen	829855	2.36616	LM2
onlyALKSAL	UPREG	Plant-Pathogen	829855	3.23251	Ro2
onlyALKSAL	UPREG	Plant-Pathogen	829855	3.3781	T6
onlyALKSAL	UPREG	Plant-Pathogen	829855	1.71981	V1
onlyALKSAL	UPREG	Plant-Pathogen	830064	1.79316	LM2
onlyALKSAL	UPREG	Plant-Pathogen	830064	3.5476	Ro2
onlyALKSAL	UPREG	Plant-Pathogen	830064	5.00841	T6
onlyALKSAL	UPREG	Plant-Pathogen	830064	3.94848	V1
onlyALKSAL	UPREG	Plant-Pathogen	832170	2.45917	LM2
onlyALKSAL	UPREG	Plant-Pathogen	832170	2.69016	Ro2
onlyALKSAL	UPREG	Plant-Pathogen	832170	2.23212	T6
onlyALKSAL	UPREG	Plant-Pathogen	832170	1.28038	V1
onlyALKSAL	UPREG	Plant-Pathogen	834244	8.518	LM2
onlyALKSAL	UPREG	Plant-Pathogen	834244	6.20746	Ro2
onlyALKSAL	UPREG	Plant-Pathogen	834244	8.46024	T6
onlyALKSAL	UPREG	Plant-Pathogen	834244	4.34796	V1
onlyALKSAL	UPREG	Plant-Pathogen	835341	2.28483	LM2
onlyALKSAL	UPREG	Plant-Pathogen	835341	1.94529	Ro2
onlyALKSAL	UPREG	Plant-Pathogen	835341	2.90674	T6
onlyALKSAL	UPREG	Plant-Pathogen	835341	3.0255	V1
onlyALKSAL	UPREG	Plant-Pathogen	835701	2.48562	LM2
onlyALKSAL	UPREG	Plant-Pathogen	835701	3.09086	Ro2
onlyALKSAL	UPREG	Plant-Pathogen	835701	2.36289	T6
onlyALKSAL	UPREG	Plant-Pathogen	835701	2.06834	V1
onlyALKSAL	UPREG	Plant-Pathogen	838528	2.40879	LM2
onlyALKSAL	UPREG	Plant-Pathogen	838528	2.88156	Ro2
onlyALKSAL	UPREG	Plant-Pathogen	838528	2.28447	T6
onlyALKSAL	UPREG	Plant-Pathogen	838528	2.44067	V1
onlyALKSAL	UPREG	Plant-Pathogen	838756	3.98606	LM2
onlyALKSAL	UPREG	Plant-Pathogen	838756	2.93927	Ro2
onlyALKSAL	UPREG	Plant-Pathogen	838756	6.23503	T6
onlyALKSAL	UPREG	Plant-Pathogen	838756	5.91015	V1
onlyALKSAL	UPREG	Plant-Pathogen	842958	6.47716	LM2
onlyALKSAL	UPREG	Plant-Pathogen	842958	6.84277	Ro2
onlyALKSAL	UPREG	Plant-Pathogen	842958	6.18122	T6
onlyALKSAL	UPREG	Plant-Pathogen	842958	5.80682	V1
onlyALKSAL	UPREG	Plant-Pathogen	843456	5.50241	LM2
onlyALKSAL	UPREG	Plant-Pathogen	843456	5.53233	Ro2
onlyALKSAL	UPREG	Plant-Pathogen	843456	4.04533	T6
onlyALKSAL	UPREG	Plant-Pathogen	843456	5.73804	V1
onlyALKSAL	UPREG	Plant-Pathogen	843998	5.92669	LM2
onlyALKSAL	UPREG	Plant-Pathogen	843998	2.16197	Ro2
onlyALKSAL	UPREG	Plant-Pathogen	843998	6.68319	T6
onlyALKSAL	UPREG	Plant-Pathogen	843998	2.85676	V1
onlyALKSAL	UPREG	Cyanoamino acid metabolism	819052	4.08065	LM2
onlyALKSAL	UPREG	Cyanoamino ac.	819052	4.97449	Ro2
onlyALKSAL	UPREG	Cyanoamino ac.	819052	4.4797	T6
onlyALKSAL	UPREG	Cyanoamino ac.	819052	0.976846	V1
onlyALKSAL	UPREG	Cyanoamino ac.	819055	2.41688	LM2
onlyALKSAL	UPREG	Cyanoamino ac.	819055	3.69972	Ro2
onlyALKSAL	UPREG	Cyanoamino ac.	819055	6.87516	T6
onlyALKSAL	UPREG	Cyanoamino ac.	819055	5.2157	V1
onlyALKSAL	UPREG	Cyanoamino ac.	823557	2.09177	LM2
onlyALKSAL	UPREG	Cyanoamino ac.	823557	2.84042	Ro2
onlyALKSAL	UPREG	Cyanoamino ac.	823557	3.74008	T6
onlyALKSAL	UPREG	Cyanoamino ac.	823557	3.17947	V1
onlyALKSAL	UPREG	Cyanoamino ac.	825182	7.84846	LM2
onlyALKSAL	UPREG	Cyanoamino ac.	825182	6.91654	Ro2
onlyALKSAL	UPREG	Cyanoamino ac.	825182	8.58499	T6
onlyALKSAL	UPREG	Cyanoamino ac.	825182	3.07065	V1
onlyALKSAL	UPREG	Cyanoamino ac.	825183	3.93158	LM2
onlyALKSAL	UPREG	Cyanoamino ac.	825183	5.57118	Ro2
onlyALKSAL	UPREG	Cyanoamino ac.	825183	4.23734	T6
onlyALKSAL	UPREG	Cyanoamino ac.	825183	4.33056	V1
onlyALKSAL	UPREG	Cyanoamino ac.	830119	9.03971	LM2
onlyALKSAL	UPREG	Cyanoamino ac.	830119	8.89945	Ro2
onlyALKSAL	UPREG	Cyanoamino ac.	830119	9.38556	T6
onlyALKSAL	UPREG	Cyanoamino ac.	830119	5.46748	V1
onlyALKSAL	UPREG	Cyanoamino ac.	830894	1.15628	LM2
onlyALKSAL	UPREG	Cyanoamino ac.	830894	2.30935	Ro2
onlyALKSAL	UPREG	Cyanoamino ac.	830894	5.3879	T6
onlyALKSAL	UPREG	Cyanoamino ac.	830894	4.02224	V1
onlyALKSAL	UPREG	Cyanoamino ac.	832219	3.83799	LM2
onlyALKSAL	UPREG	Cyanoamino ac.	832219	4.63951	Ro2
onlyALKSAL	UPREG	Cyanoamino ac.	832219	2.88988	T6
onlyALKSAL	UPREG	Cyanoamino ac.	832219	3.22696	V1
onlyALKSAL	UPREG	Cyanoamino ac.	832290	2.72362	LM2
onlyALKSAL	UPREG	Cyanoamino ac.	832290	-0.103246	Ro2
onlyALKSAL	UPREG	Cyanoamino ac.	832290	2.96647	T6
onlyALKSAL	UPREG	Cyanoamino ac.	832290	3.73065	V1
onlyALKSAL	UPREG	Cyanoamino ac.	842478	2.55216	LM2
onlyALKSAL	UPREG	Cyanoamino ac.	842478	3.58666	Ro2
onlyALKSAL	UPREG	Cyanoamino ac.	842478	6.23468	T6
onlyALKSAL	UPREG	Cyanoamino ac.	842478	3.07312	V1
onlyALKSAL	UPREG	Cyanoamino ac.	842479	3.0102	LM2
onlyALKSAL	UPREG	Cyanoamino ac.	842479	7.21118	Ro2
onlyALKSAL	UPREG	Cyanoamino ac.	842479	5.41993	T6
onlyALKSAL	UPREG	Cyanoamino ac.	842479	2.70868	V1
onlyALKSAL	UPREG	beta-Alanine metabolism	826838	2.03925	LM2
onlyALKSAL	UPREG	beta-Alanine	826838	1.38268	Ro2
onlyALKSAL	UPREG	beta-Alanine	826838	3.50332	T6
onlyALKSAL	UPREG	beta-Alanine	826838	3.88825	V1
onlyALKSAL	UPREG	beta-Alanine	827152	3.09534	LM2
onlyALKSAL	UPREG	beta-Alanine	827152	3.93362	Ro2
onlyALKSAL	UPREG	beta-Alanine	827152	2.26796	T6
onlyALKSAL	UPREG	beta-Alanine	827152	1.82234	V1
onlyALKSAL	UPREG	beta-Alanine	831215	4.57328	LM2
onlyALKSAL	UPREG	beta-Alanine	831215	5.39413	Ro2
onlyALKSAL	UPREG	beta-Alanine	831215	6.72513	T6
onlyALKSAL	UPREG	beta-Alanine	831215	5.3595	V1
onlyALKSAL	UPREG	beta-Alanine	831599	8.8789	LM2
onlyALKSAL	UPREG	beta-Alanine	831599	5.3803	Ro2
onlyALKSAL	UPREG	beta-Alanine	831599	7.59593	T6
onlyALKSAL	UPREG	beta-Alanine	831599	5.26349	V1
onlyALKSAL	UPREG	beta-Alanine	836635	2.48474	LM2
onlyALKSAL	UPREG	beta-Alanine	836635	3.5769	Ro2
onlyALKSAL	UPREG	beta-Alanine	836635	3.78669	T6
onlyALKSAL	UPREG	beta-Alanine	836635	3.32394	V1
onlyALKSAL	UPREG	beta-Alanine	838301	2.75919	LM2
onlyALKSAL	UPREG	beta-Alanine	838301	3.79936	Ro2
onlyALKSAL	UPREG	beta-Alanine	838301	3.64234	T6
onlyALKSAL	UPREG	beta-Alanine	838301	2.50219	V1
onlyALKSAL	UPREG	beta-Alanine	842894	2.62179	LM2
onlyALKSAL	UPREG	beta-Alanine	842894	2.78718	Ro2
onlyALKSAL	UPREG	beta-Alanine	842894	2.70317	T6
onlyALKSAL	UPREG	beta-Alanine	842894	1.94492	V1
onlyALKSAL	DOWNREG	Photosynthesis	816545	-2.68341	LM2
onlyALKSAL	DOWNREG	Photosynthesis	816545	-2.96227	Ro2
onlyALKSAL	DOWNREG	Photosynthesis	816545	-4.35598	T6
onlyALKSAL	DOWNREG	Photosynthesis	816545	-3.27886	V1
onlyALKSAL	DOWNREG	Photosynthesis	826551	-2.33532	LM2
onlyALKSAL	DOWNREG	Photosynthesis	826551	-2.85453	Ro2
onlyALKSAL	DOWNREG	Photosynthesis	826551	-3.59064	T6
onlyALKSAL	DOWNREG	Photosynthesis	826551	-3.3087	V1
onlyALKSAL	DOWNREG	Photosynthesis	827146	-2.33765	LM2
onlyALKSAL	DOWNREG	Photosynthesis	827146	-4.42178	Ro2
onlyALKSAL	DOWNREG	Photosynthesis	827146	-4.43858	T6
onlyALKSAL	DOWNREG	Photosynthesis	827146	-3.51604	V1
onlyALKSAL	DOWNREG	Photosynthesis	828984	-1.83123	LM2
onlyALKSAL	DOWNREG	Photosynthesis	828984	-3.42734	Ro2
onlyALKSAL	DOWNREG	Photosynthesis	828984	-3.1379	T6
onlyALKSAL	DOWNREG	Photosynthesis	828984	-3.26937	V1
onlyALKSAL	DOWNREG	Photosynthesis	829359	-2.40418	LM2
onlyALKSAL	DOWNREG	Photosynthesis	829359	-3.3685	Ro2
onlyALKSAL	DOWNREG	Photosynthesis	829359	-3.48302	T6
onlyALKSAL	DOWNREG	Photosynthesis	829359	-2.5302	V1
onlyALKSAL	DOWNREG	Photosynthesis	836751	-2.40952	LM2
onlyALKSAL	DOWNREG	Photosynthesis	836751	-2.88285	Ro2
onlyALKSAL	DOWNREG	Photosynthesis	836751	-3.15791	T6
onlyALKSAL	DOWNREG	Photosynthesis	836751	-2.79044	V1
onlyALKSAL	DOWNREG	Photosynthesis	837639	-2.87519	LM2
onlyALKSAL	DOWNREG	Photosynthesis	837639	-4.31513	Ro2
onlyALKSAL	DOWNREG	Photosynthesis	837639	-3.35924	T6
onlyALKSAL	DOWNREG	Photosynthesis	837639	-2.72065	V1
onlyALKSAL	DOWNREG	Photosynthesis	838139	-1.5431	LM2
onlyALKSAL	DOWNREG	Photosynthesis	838139	-3.36616	Ro2
onlyALKSAL	DOWNREG	Photosynthesis	838139	-2.69948	T6
onlyALKSAL	DOWNREG	Photosynthesis	838139	-2.07979	V1
onlyALKSAL	DOWNREG	Photosynthesis	839449	-1.87976	LM2
onlyALKSAL	DOWNREG	Photosynthesis	839449	-2.99761	Ro2
onlyALKSAL	DOWNREG	Photosynthesis	839449	-4.58137	T6
onlyALKSAL	DOWNREG	Photosynthesis	839449	-3.22913	V1
onlyALKSAL	DOWNREG	Photosynthesis	841033	-2.52264	LM2
onlyALKSAL	DOWNREG	Photosynthesis	841033	-3.84699	Ro2
onlyALKSAL	DOWNREG	Photosynthesis	841033	-3.67514	T6
onlyALKSAL	DOWNREG	Photosynthesis	841033	-2.65318	V1
onlyALKSAL	DOWNREG	Photosynthesis	843942	-2.43167	LM2
onlyALKSAL	DOWNREG	Photosynthesis	843942	-2.42992	Ro2
onlyALKSAL	DOWNREG	Photosynthesis	843942	-4.16745	T6
onlyALKSAL	DOWNREG	Photosynthesis	843942	-3.47861	V1
onlyALKSAL	DOWNREG	Starch / sucrose metabolism	816753	-1.73259	LM2
onlyALKSAL	DOWNREG	Starch / sucrose	816753	-5.21719	Ro2
onlyALKSAL	DOWNREG	Starch / sucrose	816753	-5.4649	T6
onlyALKSAL	DOWNREG	Starch / sucrose	816753	-2.47041	V1
onlyALKSAL	DOWNREG	Starch / sucrose	817789	-2.23154	LM2
onlyALKSAL	DOWNREG	Starch / sucrose	817789	-2.64148	Ro2
onlyALKSAL	DOWNREG	Starch / sucrose	817789	-2.46616	T6
onlyALKSAL	DOWNREG	Starch / sucrose	817789	-2.97961	V1
onlyALKSAL	DOWNREG	Starch / sucrose	817847	-3.21915	LM2
onlyALKSAL	DOWNREG	Starch / sucrose	817847	-3.32935	Ro2
onlyALKSAL	DOWNREG	Starch / sucrose	817847	-3.59411	T6
onlyALKSAL	DOWNREG	Starch / sucrose	817847	-2.53704	V1
onlyALKSAL	DOWNREG	Starch / sucrose	818580	-2.63671	LM2
onlyALKSAL	DOWNREG	Starch / sucrose	818580	-3.84116	Ro2
onlyALKSAL	DOWNREG	Starch / sucrose	818580	-3.46908	T6
onlyALKSAL	DOWNREG	Starch / sucrose	818580	-2.96037	V1
onlyALKSAL	DOWNREG	Starch / sucrose	820558	-2.5666	LM2
onlyALKSAL	DOWNREG	Starch / sucrose	820558	-4.04028	Ro2
onlyALKSAL	DOWNREG	Starch / sucrose	820558	-5.15651	T6
onlyALKSAL	DOWNREG	Starch / sucrose	820558	-4.03951	V1
onlyALKSAL	DOWNREG	Starch / sucrose	822590	-1.40446	LM2
onlyALKSAL	DOWNREG	Starch / sucrose	822590	-3.49552	Ro2
onlyALKSAL	DOWNREG	Starch / sucrose	822590	-3.41976	T6
onlyALKSAL	DOWNREG	Starch / sucrose	822590	-2.74846	V1
onlyALKSAL	DOWNREG	Starch / sucrose	823737	-2.49425	LM2
onlyALKSAL	DOWNREG	Starch / sucrose	823737	-4.3321	Ro2
onlyALKSAL	DOWNREG	Starch / sucrose	823737	-7.41255	T6
onlyALKSAL	DOWNREG	Starch / sucrose	823737	-3.41133	V1
onlyALKSAL	DOWNREG	Starch / sucrose	823854	-2.95611	LM2
onlyALKSAL	DOWNREG	Starch / sucrose	823854	-3.19215	Ro2
onlyALKSAL	DOWNREG	Starch / sucrose	823854	-6.56273	T6
onlyALKSAL	DOWNREG	Starch / sucrose	823854	-4.8036	V1
onlyALKSAL	DOWNREG	Starch / sucrose	825450	-3.2629	LM2
onlyALKSAL	DOWNREG	Starch / sucrose	825450	-5.30407	Ro2
onlyALKSAL	DOWNREG	Starch / sucrose	825450	-6.34109	T6
onlyALKSAL	DOWNREG	Starch / sucrose	825450	-2.93827	V1
onlyALKSAL	DOWNREG	Starch / sucrose	826603	-3.95326	LM2
onlyALKSAL	DOWNREG	Starch / sucrose	826603	-3.81189	Ro2
onlyALKSAL	DOWNREG	Starch / sucrose	826603	-3.93756	T6
onlyALKSAL	DOWNREG	Starch / sucrose	826603	-3.81949	V1
onlyALKSAL	DOWNREG	Starch / sucrose	827959	-1.92048	LM2
onlyALKSAL	DOWNREG	Starch / sucrose	827959	-3.15492	Ro2
onlyALKSAL	DOWNREG	Starch / sucrose	827959	-2.85299	T6
onlyALKSAL	DOWNREG	Starch / sucrose	827959	-2.17059	V1
onlyALKSAL	DOWNREG	Starch / sucrose	828527	-2.34258	LM2
onlyALKSAL	DOWNREG	Starch / sucrose	828527	-3.2833	Ro2
onlyALKSAL	DOWNREG	Starch / sucrose	828527	-2.83353	T6
onlyALKSAL	DOWNREG	Starch / sucrose	828527	-4.02922	V1
onlyALKSAL	DOWNREG	Starch / sucrose	832042	-3.29045	LM2
onlyALKSAL	DOWNREG	Starch / sucrose	832042	-3.48687	Ro2
onlyALKSAL	DOWNREG	Starch / sucrose	832042	-4.39722	T6
onlyALKSAL	DOWNREG	Starch / sucrose	832042	-4.45381	V1
onlyALKSAL	DOWNREG	Starch / sucrose	832497	-1.47798	LM2
onlyALKSAL	DOWNREG	Starch / sucrose	832497	-2.83794	Ro2
onlyALKSAL	DOWNREG	Starch / sucrose	832497	-2.57816	T6
onlyALKSAL	DOWNREG	Starch / sucrose	832497	-2.44798	V1
onlyALKSAL	DOWNREG	Starch / sucrose	839196	-1.65899	LM2
onlyALKSAL	DOWNREG	Starch / sucrose	839196	-3.21335	Ro2
onlyALKSAL	DOWNREG	Starch / sucrose	839196	-5.17682	T6
onlyALKSAL	DOWNREG	Starch / sucrose	839196	-3.5476	V1
onlyALKSAL	DOWNREG	Starch / sucrose	840184	-3.24372	LM2
onlyALKSAL	DOWNREG	Starch / sucrose	840184	-5.8424	Ro2
onlyALKSAL	DOWNREG	Starch / sucrose	840184	-3.92961	T6
onlyALKSAL	DOWNREG	Starch / sucrose	840184	-3.19985	V1
onlyALKSAL	DOWNREG	Starch / sucrose	841088	-1.45825	LM2
onlyALKSAL	DOWNREG	Starch / sucrose	841088	-5.20748	Ro2
onlyALKSAL	DOWNREG	Starch / sucrose	841088	-5.52833	T6
onlyALKSAL	DOWNREG	Starch / sucrose	841088	-3.0287	V1
onlyALKSAL	DOWNREG	Starch / sucrose	842747	-3.7773	LM2
onlyALKSAL	DOWNREG	Starch / sucrose	842747	-6.88892	Ro2
onlyALKSAL	DOWNREG	Starch / sucrose	842747	-9.19213	T6
onlyALKSAL	DOWNREG	Starch / sucrose	842747	-4.36403	V1
onlyALKSAL	DOWNREG	Starch / sucrose	842942	-1.92978	LM2
onlyALKSAL	DOWNREG	Starch / sucrose	842942	-3.45961	Ro2
onlyALKSAL	DOWNREG	Starch / sucrose	842942	-3.80961	T6
onlyALKSAL	DOWNREG	Starch / sucrose	842942	-3.58345	V1
onlyALKSAL	DOWNREG	Starch / sucrose	844194	-2.53936	LM2
onlyALKSAL	DOWNREG	Starch / sucrose	844194	-3.40232	Ro2
onlyALKSAL	DOWNREG	Starch / sucrose	844194	-3.32991	T6
onlyALKSAL	DOWNREG	Starch / sucrose	844194	-3.10303	V1
onlyALKSAL	DOWNREG	Starch / sucrose	3767578	-3.69636	LM2
onlyALKSAL	DOWNREG	Starch / sucrose	3767578	-5.91107	Ro2
onlyALKSAL	DOWNREG	Starch / sucrose	3767578	-7.42657	T6
onlyALKSAL	DOWNREG	Starch / sucrose	3767578	-3.47206	V1
onlyALKSAL	DOWNREG	Porphyrin & chlorophyll metab	824034	-1.47957	LM2
onlyALKSAL	DOWNREG	Porphyrin…	824034	-3.27594	Ro2
onlyALKSAL	DOWNREG	Porphyrin…	824034	-3.81203	T6
onlyALKSAL	DOWNREG	Porphyrin…	824034	-3.00532	V1
onlyALKSAL	DOWNREG	Porphyrin…	824345	-2.81567	LM2
onlyALKSAL	DOWNREG	Porphyrin…	824345	-3.9408	Ro2
onlyALKSAL	DOWNREG	Porphyrin…	824345	-3.98259	T6
onlyALKSAL	DOWNREG	Porphyrin…	824345	-2.55345	V1
onlyALKSAL	DOWNREG	Porphyrin…	824861	-2.02578	LM2
onlyALKSAL	DOWNREG	Porphyrin…	824861	-3.09839	Ro2
onlyALKSAL	DOWNREG	Porphyrin…	824861	-3.56682	T6
onlyALKSAL	DOWNREG	Porphyrin…	824861	-2.89926	V1
onlyALKSAL	DOWNREG	Porphyrin…	831272	-2.32262	LM2
onlyALKSAL	DOWNREG	Porphyrin…	831272	-2.40387	Ro2
onlyALKSAL	DOWNREG	Porphyrin…	831272	-3.58833	T6
onlyALKSAL	DOWNREG	Porphyrin…	831272	-2.57874	V1
onlyALKSAL	DOWNREG	Porphyrin…	831984	-2.03021	LM2
onlyALKSAL	DOWNREG	Porphyrin…	831984	-4.17233	Ro2
onlyALKSAL	DOWNREG	Porphyrin…	831984	-4.81999	T6
onlyALKSAL	DOWNREG	Porphyrin…	831984	-2.7164	V1
onlyALKSAL	DOWNREG	Porphyrin…	834633	-1.91675	LM2
onlyALKSAL	DOWNREG	Porphyrin…	834633	-2.59413	Ro2
onlyALKSAL	DOWNREG	Porphyrin…	834633	-3.0319	T6
onlyALKSAL	DOWNREG	Porphyrin…	834633	-2.68273	V1
onlyALKSAL	DOWNREG	Porphyrin…	837374	-2.05783	LM2
onlyALKSAL	DOWNREG	Porphyrin…	837374	-2.96505	Ro2
onlyALKSAL	DOWNREG	Porphyrin…	837374	-3.59965	T6
onlyALKSAL	DOWNREG	Porphyrin…	837374	-2.98132	V1
onlyALKSAL	DOWNREG	Porphyrin…	839009	-2.51271	LM2
onlyALKSAL	DOWNREG	Porphyrin…	839009	-4.92768	Ro2
onlyALKSAL	DOWNREG	Porphyrin…	839009	-5.05369	T6
onlyALKSAL	DOWNREG	Porphyrin…	839009	-3.91921	V1
onlyALKSAL	DOWNREG	Porphyrin…	841000	-2.71023	LM2
onlyALKSAL	DOWNREG	Porphyrin…	841000	-3.31709	Ro2
onlyALKSAL	DOWNREG	Porphyrin…	841000	-4.60261	T6
onlyALKSAL	DOWNREG	Porphyrin…	841000	-3.81741	V1
onlyALKSAL	DOWNREG	Porphyrin…	843788	-1.63791	LM2
onlyALKSAL	DOWNREG	Porphyrin…	843788	-2.47341	Ro2
onlyALKSAL	DOWNREG	Porphyrin…	843788	-3.30278	T6
onlyALKSAL	DOWNREG	Porphyrin…	843788	-2.64123	V1
onlyALKSAL	DOWNREG	AA biosynthesis	816672	-2.49085	LM2
onlyALKSAL	DOWNREG	AA biosynthesis	816672	-3.27564	Ro2
onlyALKSAL	DOWNREG	AA biosynthesis	816672	-3.41328	T6
onlyALKSAL	DOWNREG	AA biosynthesis	816672	-2.67008	V1
onlyALKSAL	DOWNREG	AA biosynthesis	816758	-2.01108	LM2
onlyALKSAL	DOWNREG	AA biosynthesis	816758	-3.68018	Ro2
onlyALKSAL	DOWNREG	AA biosynthesis	816758	-3.63229	T6
onlyALKSAL	DOWNREG	AA biosynthesis	816758	-2.58026	V1
onlyALKSAL	DOWNREG	AA biosynthesis	818195	-1.8585	LM2
onlyALKSAL	DOWNREG	AA biosynthesis	818195	-4.07016	Ro2
onlyALKSAL	DOWNREG	AA biosynthesis	818195	-4.08549	T6
onlyALKSAL	DOWNREG	AA biosynthesis	818195	-2.21915	V1
onlyALKSAL	DOWNREG	AA biosynthesis	818978	-1.90196	LM2
onlyALKSAL	DOWNREG	AA biosynthesis	818978	-2.63097	Ro2
onlyALKSAL	DOWNREG	AA biosynthesis	818978	-2.51242	T6
onlyALKSAL	DOWNREG	AA biosynthesis	818978	-2.15683	V1
onlyALKSAL	DOWNREG	AA biosynthesis	819639	-1.96734	LM2
onlyALKSAL	DOWNREG	AA biosynthesis	819639	-2.94853	Ro2
onlyALKSAL	DOWNREG	AA biosynthesis	819639	-3.42211	T6
onlyALKSAL	DOWNREG	AA biosynthesis	819639	-2.889	V1
onlyALKSAL	DOWNREG	AA biosynthesis	821147	-2.5208	LM2
onlyALKSAL	DOWNREG	AA biosynthesis	821147	-5.85847	Ro2
onlyALKSAL	DOWNREG	AA biosynthesis	821147	-4.44582	T6
onlyALKSAL	DOWNREG	AA biosynthesis	821147	-3.23086	V1
onlyALKSAL	DOWNREG	AA biosynthesis	821482	-2.40866	LM2
onlyALKSAL	DOWNREG	AA biosynthesis	821482	-3.64521	Ro2
onlyALKSAL	DOWNREG	AA biosynthesis	821482	-2.88224	T6
onlyALKSAL	DOWNREG	AA biosynthesis	821482	-3.14903	V1
onlyALKSAL	DOWNREG	AA biosynthesis	824130	-1.90431	LM2
onlyALKSAL	DOWNREG	AA biosynthesis	824130	-3.03008	Ro2
onlyALKSAL	DOWNREG	AA biosynthesis	824130	-2.88845	T6
onlyALKSAL	DOWNREG	AA biosynthesis	824130	-2.22045	V1
onlyALKSAL	DOWNREG	AA biosynthesis	824872	-1.76	LM2
onlyALKSAL	DOWNREG	AA biosynthesis	824872	-4.12087	Ro2
onlyALKSAL	DOWNREG	AA biosynthesis	824872	-4.04272	T6
onlyALKSAL	DOWNREG	AA biosynthesis	824872	-2.09828	V1
onlyALKSAL	DOWNREG	AA biosynthesis	828758	-2.49233	LM2
onlyALKSAL	DOWNREG	AA biosynthesis	828758	-1.84366	Ro2
onlyALKSAL	DOWNREG	AA biosynthesis	828758	-3.75793	T6
onlyALKSAL	DOWNREG	AA biosynthesis	828758	-2.98479	V1
onlyALKSAL	DOWNREG	AA biosynthesis	829716	-4.33031	LM2
onlyALKSAL	DOWNREG	AA biosynthesis	829716	-5.94674	Ro2
onlyALKSAL	DOWNREG	AA biosynthesis	829716	-5.02961	T6
onlyALKSAL	DOWNREG	AA biosynthesis	829716	-3.38064	V1
onlyALKSAL	DOWNREG	AA biosynthesis	829978	-1.63859	LM2
onlyALKSAL	DOWNREG	AA biosynthesis	829978	-3.56632	Ro2
onlyALKSAL	DOWNREG	AA biosynthesis	829978	-2.82515	T6
onlyALKSAL	DOWNREG	AA biosynthesis	829978	-2.14272	V1
onlyALKSAL	DOWNREG	AA biosynthesis	830897	-1.48627	LM2
onlyALKSAL	DOWNREG	AA biosynthesis	830897	-2.91072	Ro2
onlyALKSAL	DOWNREG	AA biosynthesis	830897	-3.35101	T6
onlyALKSAL	DOWNREG	AA biosynthesis	830897	-2.20318	V1
onlyALKSAL	DOWNREG	AA biosynthesis	831061	-0.928778	LM2
onlyALKSAL	DOWNREG	AA biosynthesis	831061	-3.24527	Ro2
onlyALKSAL	DOWNREG	AA biosynthesis	831061	-2.66543	T6
onlyALKSAL	DOWNREG	AA biosynthesis	831061	-2.09545	V1
onlyALKSAL	DOWNREG	AA biosynthesis	831255	-3.45675	LM2
onlyALKSAL	DOWNREG	AA biosynthesis	831255	-5.04931	Ro2
onlyALKSAL	DOWNREG	AA biosynthesis	831255	-6.83891	T6
onlyALKSAL	DOWNREG	AA biosynthesis	831255	-3.89875	V1
onlyALKSAL	DOWNREG	AA biosynthesis	832872	-6.15481	LM2
onlyALKSAL	DOWNREG	AA biosynthesis	832872	-6.37618	Ro2
onlyALKSAL	DOWNREG	AA biosynthesis	832872	-6.6784	T6
onlyALKSAL	DOWNREG	AA biosynthesis	832872	-4.13588	V1
onlyALKSAL	DOWNREG	AA biosynthesis	832873	-2.28663	LM2
onlyALKSAL	DOWNREG	AA biosynthesis	832873	-5.21451	Ro2
onlyALKSAL	DOWNREG	AA biosynthesis	832873	-5.45552	T6
onlyALKSAL	DOWNREG	AA biosynthesis	832873	-1.97326	V1
onlyALKSAL	DOWNREG	AA biosynthesis	834479	-1.53437	LM2
onlyALKSAL	DOWNREG	AA biosynthesis	834479	-3.24792	Ro2
onlyALKSAL	DOWNREG	AA biosynthesis	834479	-2.90238	T6
onlyALKSAL	DOWNREG	AA biosynthesis	834479	-3.45206	V1
onlyALKSAL	DOWNREG	AA biosynthesis	836625	-3.91185	LM2
onlyALKSAL	DOWNREG	AA biosynthesis	836625	-5.0638	Ro2
onlyALKSAL	DOWNREG	AA biosynthesis	836625	-5.04082	T6
onlyALKSAL	DOWNREG	AA biosynthesis	836625	-2.75403	V1
onlyALKSAL	DOWNREG	AA biosynthesis	838445	-1.71253	LM2
onlyALKSAL	DOWNREG	AA biosynthesis	838445	-3.90864	Ro2
onlyALKSAL	DOWNREG	AA biosynthesis	838445	-3.98698	T6
onlyALKSAL	DOWNREG	AA biosynthesis	838445	-2.05157	V1
onlyALKSAL	DOWNREG	AA biosynthesis	842072	-1.94769	LM2
onlyALKSAL	DOWNREG	AA biosynthesis	842072	-3.66077	Ro2
onlyALKSAL	DOWNREG	AA biosynthesis	842072	-3.78522	T6
onlyALKSAL	DOWNREG	AA biosynthesis	842072	-3.37003	V1
onlyALKSAL	DOWNREG	AA biosynthesis	842175	-2.00434	LM2
onlyALKSAL	DOWNREG	AA biosynthesis	842175	-2.41753	Ro2
onlyALKSAL	DOWNREG	AA biosynthesis	842175	-3.22724	T6
onlyALKSAL	DOWNREG	AA biosynthesis	842175	-2.56138	V1
onlyALKSAL	DOWNREG	AA biosynthesis	842579	-3.53721	LM2
onlyALKSAL	DOWNREG	AA biosynthesis	842579	-5.10585	Ro2
onlyALKSAL	DOWNREG	AA biosynthesis	842579	-4.22297	T6
onlyALKSAL	DOWNREG	AA biosynthesis	842579	-3.01983	V1
onlyALKSAL	DOWNREG	AA biosynthesis	843395	-2.39054	LM2
onlyALKSAL	DOWNREG	AA biosynthesis	843395	-4.40073	Ro2
onlyALKSAL	DOWNREG	AA biosynthesis	843395	-3.29522	T6
onlyALKSAL	DOWNREG	AA biosynthesis	843395	-2.43313	V1
onlyALKSAL	DOWNREG	AA biosynthesis	843523	-2.06403	LM2
onlyALKSAL	DOWNREG	AA biosynthesis	843523	-1.49265	Ro2
onlyALKSAL	DOWNREG	AA biosynthesis	843523	-4.69443	T6
onlyALKSAL	DOWNREG	AA biosynthesis	843523	-2.97711	V1
onlyALKSAL	DOWNREG	AA biosynthesis	843612	-3.01363	LM2
onlyALKSAL	DOWNREG	AA biosynthesis	843612	-4.54804	Ro2
onlyALKSAL	DOWNREG	AA biosynthesis	843612	-5.01091	T6
onlyALKSAL	DOWNREG	AA biosynthesis	843612	-2.55606	V1
onlyALKSAL	DOWNREG	AA biosynthesis	844395	-1.6279	LM2
onlyALKSAL	DOWNREG	AA biosynthesis	844395	-2.25527	Ro2
onlyALKSAL	DOWNREG	AA biosynthesis	844395	-3.78367	T6
onlyALKSAL	DOWNREG	AA biosynthesis	844395	-2.72386	V1

### Sheet: UR1-2
Pathway KEGG	Subset	Deme	Mean	StdErr	N	F value	Prob. > F	Tukey test
Ribosome Biogenesis	onlySAL	T6	2233	0,085	6	6152	0,0039	A
		Ro2	1673	0,148	6			B
		V1	2265	0,113	6			A
		LM2	2424	0,168	6			A
Pathway KEGG	Subset	Deme	Mean	StdErr	N	F value	Prob. > F	Tukey test
Anthocyanin biosynthesis	onlySAL	T6	2940	0,131	2	175574	0,0001	B
		Ro2	2113	0,150	2			C
		V1	2689	0,093	2			BC
		LM2	5531	0,062	2			A

### Sheet: UR3
Pathway KEGG	Treatment	Mean	StdErr	N	F value	Prob. > F	Student t-Test
Phenylpropanoid biosynthesis	Sal	1671	0,202	97	140477	< 0.0001	B
	AlkSal	5051	0,201	100			A
Pathway KEGG	Treatment	Deme	Mean	StdErr	N	F value	Prob. > F	Student t-Test
Phenylpropanoid biosynthesis	Sal		2313	0,487	25	1680	1766	A
			1620	0,375	24			A
			1,66	0,401	25			A
			1036	0,299	23			A
	AlkSal		5455	0,408	25	0,515	0,6731	A
			5066	0,397	25			A
			4805	0,404	25			A
			4879	0,410	25			A
Pathway KEGG	Treatment	Mean	StdErr	N	F value	Prob. > F	Student t-Test
Glutathione metabolism	Sal	1742	0,221	72	72770	<0,0001	B
	AlkSal	4941	0,303	72			A
Pathway KEGG	Treatment	Deme	Mean	StdErr	N	F value	Prob. > F	Tukey test
Gluthathione metabolism	AlkSal	T6	5972	0,596	18	2291	0,0860	A
		Ro2	4503	0,637	18			A
		V1	3950	0,504	18			A
		LM2	5339	0,614	18			A
	Sal	T6	2510	0,360	18	3943	0,0118	A
		Ro2	2304	0,490	18			A
		V1	1443	0,424	18			A
		LM2	0,713	0,381	18			A

### Sheet: DR1
Pathway KEGG	Subset	Deme	Mean	StdErr	N	F value	Prob. > F	Tukey test
Glucosinolates	onlySAL	T6	-30531	0,1821	3	12419	0,0022	B
		Ro2	-3954	0,2573	3			B
		V1	-32056	0,1225	3			B
		LM2	0,113	0,9650	3			A
Pathway KEGG	Subset	Deme	Mean	StdErr	N	F value	Prob. > F	Tukey test
Phytohormones	onlySAL	T6	-3408	0,458	10	1142	0,3452	A
		Ro2	-3690	0,601	10			A
		V1	-2392	0,527	10			A
		LM2	-3232	0,493	10			A

### Sheet: DR1-4
Pathway KEGG	Subset	Deme	Mean	StdErr	N	F value	Prob. > F	Tukey test
Photosynthesis	onlyALKSAL	T6	-3695	0,185	11	13947	<0,0001	C
		Ro2	-3352	0,189	11			BC
		V1	-2987	0,138	11			B
		LM2	-2296	0,118	11			A
Pathway KEGG	Subset	Deme	Mean	StdErr	N	F value	Prob. > F	Tukey test
Starch & sucrose metabolism	onlyALKSAL	T6	-4709	0,401	21	12293	<0,0001	C
		Ro2	-4090	0,255	21			BC
		V1	-3338	0,156	21			AB
		LM2	-2562	0,176	21			A
Pathway KEGG	Subset	Deme	Mean	StdErr	N	F value	Prob. > F	Tukey test
Porphyrin & clorophyll metabolism	onlyALKSAL	T6	-3936	0,213	10	14273	< 0,0001	C
		Ro2	-3317	0,257	10			BC
		V1	-2980	0,157	10			B
		LM2	-2151	0,138	10			A
Pathway KEGG	Subset	Deme	Mean	StdErr	N	F value	Prob. > F	Tukey test
AA Biosynthesis	onlyALKSAL	T6	-3995	0,216	27	15259	< 0,0001	B
		Ro2	-3834	0,243	27			B
		V1	-2738	0,112	27			A
		LM2	-2420	0,208	27			A
