## Supplemental Datasets for "At the core of salinity: convergent and divergent transcriptome response pathways to neutral and alkaline salinity in natural populations of *Arabidopsis thaliana*": DS13_Phytohormone DEGs.xlsx

### Sheet: Table_S6
Gene Id	Gene Name	Gene Symbol	log2(FC)								DEG set
			V1		Ro2		T6		LM2
			neuSAL	alkSAL	neuSAL	alkSAL	neuSAL	alkSAL	neuSAL	alkSAL
814648	indole-3-acetic acid inducible 32(IAA32)	IAA32'	2.37889	3.6375	2.78288	3.86837	2.42358	1.60728	5.19108	3.9906	coreSAL
814707	response regulator 14(RR14)	ARR14'	-2.05469	-3.56943	-2.38532	-4.62244	-2.68062	-5.19969	-1.87624	-3.8978	coreSAL
816833	SNF1-related protein kinase 2.9(SNRK2.9)	'SNRK2.9'	5.57329	6.33093	1.84361	5.7071	7.3695	6.69774	5.56651	6.41175	coreSAL
817487	highly ABA-induced PP2C protein 3(HAI3)	'HAI3'	6.97451	7.87529	7.48053	5.58398	4.78777	4.26312	6.0863	6.9948	coreSAL
818414	Integrase-type DNA-binding superfamily protein(DREB19)	'DREB19'	4.92897	9.69653	4.42107	9.44431	7.14446	11.3069	4.12284	9.14517	coreSAL
818627	Integrase-type DNA-binding superfamily protein(DREB2C)	'DREB2C'	5.80606	11.7692	3.98317	12.1618	3.77121	10.4417	5.41499	12.4099	coreSAL
819129	SAUR-like auxin-responsive protein family(SAUR36)	'SAUR36'	5.09215	5.43974	1.90082	1.20546	5.55638	5.63143	1.04402	1.86449	coreSAL
820273	DRE/CRT-binding protein 2B(DREB2B)	'DREB2B'	4.50281	7.9221	3.22526	7.00938	4.9051	8.18561	4.67985	8.08407	coreSAL
821111	SAUR-like auxin-responsive protein family(SAUR26)	'SAUR26'	-3.16357	-4.44317	-1.90051	-6.0897	-3.14607	-10.2919	-2.88843	-7.14091	coreSAL
821121	SAUR-like auxin-responsive protein family(SAUR27)	'SAUR27'	-3.772	-5.22206	-2.14205	-6.1886	-3.40558	-9.72727	-4.00069	-6.6089	coreSAL
821123	SAUR-like auxin-responsive protein family(SAUR28)	'SAUR28'	-4.49736	-5.90183	-1.84625	-3.30158	-2.00263	-7.15034	-3.56579	-8.04477	coreSAL
821808	PLAT/LH2 domain-containing lipoxygenase family protein(LOX5)	'LOX5'	-3.34782	-2.99071	-4.17005	-3.84723	-2.733	-2.48794	-2.38928	-2.44537	coreSAL
824727	delta 1-pyrroline-5-carboxylate synthase 2(P5CS2)	'P5CS2'	2.37791	2.53424	1.75114	2.12596	2.40969	2.36038	2.1767	2.14962	coreSAL
827655	nine-cis-epoxycarotenoid dioxygenase 4(NCED4)	'NCED4'	-1.41814	-2.90512	-2.32163	-6.55889	-2.12034	-4.78032	-3.70795	-5.18257	coreSAL
828645	2-oxoglutarate and Fe(II)-dependent oxygenase superfamily protein	'GA20OX1'	-1.23927	-2.12657	-4.49791	-3.64649	-2.4649	-5.24929	-1.40966	-2.90225	coreSAL
828652	dehydration response element B1A(DREB1A)	'DREB1A'	5.28126	4.98152	2.67298	0.266722	2.15062	1.78439	6.77235	6.55455	coreSAL
829547	abscisic acid responsive elements-binding factor 3(ABF3)	'ABF3'	-2.1572	-2.17024	-2.51089	-3.41973	-2.85673	-2.67079	-1.43322	-1.81027	coreSAL
830162	SNF1-related protein kinase 2.7(SNRK2.7)	'SNRK2.7'	4.66955	4.0706	2.86016	0.747696	3.30746	3.27524	2.92535	1.93448	coreSAL
830424	DRE-binding protein 2A(DREB2A)	'DREB2A'	6.38851	11.5361	2.95606	8.63728	5.45133	9.32045	4.06349	8.78926	coreSAL
830999	SAUR-like auxin-responsive protein family(SAUR22)	'SAUR22'	-4.21259	-5.3868	-4.86351	-5.86795	-4.96085	-6.38813	-4.31869	-9.27746	coreSAL
831162	jasmonate-zim-domain protein 10(JAZ10)	'JAZ10'	-2.61266	2.33469	-5.69527	-2.0172	-1.25832	3.49712	-6.36073	-3.00051	coreSAL
831310	SAUR-like auxin-responsive protein family(SAUR23)	'SAUR23'	-5.45396	-5.09595	-3.96378	-6.9727	-6.60665	-8.04366	-5.09225	-7.34332	coreSAL
831668	SAUR-like auxin-responsive protein family(SAUR19)	'SAUR19'	-3.38579	-6.92793	-6.25332	-7.26044	-3.063	-8.63588	-4.73797	-8.16574	coreSAL
831669	SAUR-like auxin-responsive protein family(SAUR20)	'SAUR20'	-3.58563	-5.33907	-3.40204	-8.10887	-4.47571	-9.55077	-4.85394	-8.11078	coreSAL
832840	SAUR-like auxin-responsive protein family(SAUR75)	'SAUR75'	-4.57815	-5.17472		0.926929	-3.10664	-1.73218	-3.60301	-5.22268	coreSAL
835250	Protein phosphatase 2C family protein(AHG1)	'AHG1'	6.07355	8.61584	2.44588	5.10503	6.30348	7.44658	4.19734	6.15253	coreSAL
835809	Protein phosphatase 2C family protein(ABI2)	'ABI2'	1.65219	3.0021	0.655064	1.69377	1.59931	2.83835	1.21311	2.02709	coreSAL
835848	indole-3-acetic acid inducible 33(IAA33)	'IAA33'	-4.72626	-4.36271	-2.90526	-2.46993	-6.15626	-5.74731			coreSAL
837255	highly ABA-induced PP2C protein 2(HAI2)	'HAI2'	4.72586	5.68836	1.17288	1.68329	2.11791	2.88334	1.54309	2.187	coreSAL
839732	ERF domain protein 12(ERF12)	'ERF12'	4.41968	4.0016	0.658928	2.81229	3.61471	2.68714	7.51936	7.59508	coreSAL
839820	SAUR-like auxin-responsive protein family(SAUR63)	'SAUR63'	-4.99806	-5.60507	-4.81509	-7.41123	-4.89562	-8.88961	-4.20653	-6.31714	coreSAL
839828	SAUR-like auxin-responsive protein family(SAUR68)	'SAUR68'	-3.58883	-6.22065	-2.05444	-5.56222	-3.00085	-9.94578	-3.90839	-7.5165	coreSAL
842953	RGA-like 1(RGL1)	'RGL1'	-2.32168	-1.62194	-2.30612	-1.23566	-3.05856	-2.26758	-1.27006	-1.10839	coreSAL
843577	jasmonate-zim-domain protein 6(JAZ6)	'JAZ6'	-3.21931	-2.6133	-4.49897	-2.62281	-2.51752	-1.30031	-3.88845	-3.31127	coreSAL
844105	like AUX1 3(LAX3)	'LAX3'	-2.72227	-3.1844	-2.80291	-5.81924	-2.20101	-8.89722	-2.23592	-3.12255	coreSAL
844164	Protein kinase superfamily protein(SNRK2-8)	'SNRK2-8'	-2.63323	-2.54043	-2.6778	-1.40461	-3.33967	-2.90492	-2.72877	-2.00145	coreSAL
844175	nine-cis-epoxycarotenoid dioxygenase 9(NCED9)	'NCED9'	5.36597	6.91514	4.69319	6.95961	3.67335	6.79366	4.77318	8.8839	coreSAL
844180	gibberellin 2-beta-dioxygenase(ATGA2OX1)	'ATGA2OX1'	-5.88734	-5.04526	-4.3959	-7.98854	-3.95207	-9.20009	-2.0294	-5.96992	coreSAL
28718697	SAUR-like auxin-responsive protein family(SAUR29)	'SAUR29'	-5.05105	-3.65754	-3.05049	-5.68521	-4.36417	-7.90987	-4.04988	-6.67514	coreSAL
28721172	SAUR-like auxin-responsive protein family(SAUR24)	'SAUR24'	-4.03427	-5.93922	-4.22765	-6.06811	-3.9628	-8.07801	-5.35914	-6.10848	coreSAL
838518	BRASSINAZOLE-RESISTANT 2	'BES1'	-1.76225	-2.13967	-2.37692	-4.3014	-2.03322	-3.33137	-2.30727	-2.79585	coreSAL
827710	NPR1-like protein 4	'NPR4'	-3.26127	-3.66532	-1.37952	-2.74389	-2.47127	-3.2997	-2.2139	-2.73057	coreSAL
816622	Integrase-type DNA-binding superfamily protein(ERF53)	'ERF53'	1.86533	5.06855	1.16359	1.66059	0.98927	3.44653	0.0740278	2.07772	onlyALKSAL
816640	like AUXIN RESISTANT 2(LAX2)	'LAX2'	-0.609184	-6.25845	-1.74233	-8.48652	-2.22905	-7.43156	0.476216	-4.3371	onlyALKSAL
816658	SAUR-like auxin-responsive protein family(AT2G21210)	SAUR6	-1.49985	-2.40338	-1.55585	-4.61783	-2.07257	-4.53518	-1.63452	-3.39309	onlyALKSAL
816864	WRKY DNA-binding protein 15(WRKY15)	'WRKY15'	0.0874302	2.68974	0.960045	4.40461	0.6263	2.92409	0.800037	3.67965	onlyALKSAL
817124	Integrase-type DNA-binding superfamily protein(ESE2)	'ESE2'	-1.46849	-2.1398	-2.82389	-6.89769	-1.03707	-7.94361	0.197453	-2.53601	onlyALKSAL
817575	WRKY DNA-binding protein 25(WRKY25)	'WRKY25'	0.417466	2.93812	0.685447	4.01692	0.571719	3.41966	-0.215556	3.24302	onlyALKSAL
817935	Protein phosphatase 2C family protein(PP2CG1)	'PP2CG1'	0.74826	3.08752	0.289594	3.15263	0.524602	3.06694	-0.0596792	2.46183	onlyALKSAL
818199	Basic-leucine zipper (bZIP) transcription factor family protein(ABI5)	'ABI5'	0.835479	3.77217	-3.63635	3.56853	0.931161	4.22856	1.96535	3.3593	onlyALKSAL
818390	Transmembrane amino acid transporter family protein(AUX1)	'AUX1'	-1.37255	-3.18998	-1.63837	-4.22802	-2.50531	-6.95462	-1.55997	-3.58897	onlyALKSAL
818429	WRKY DNA-binding protein 33(WRKY33)	'WRKY33'	-1.48947	2.9045	-1.06806	4.29866	-0.48035	3.86379	-0.50888	4.26523	onlyALKSAL
818609	phosphatase 2C5(PP2C5)	'PP2C5'	0.318575	4.55724	-1.21344	5.62236	-0.599547	4.34709	1.65884	7.18648	onlyALKSAL
818730	response regulator 3(RR3)	ARR8	-2.29312	-3.0046	-1.15822	-3.12604	-2.15634	-3.42892	-0.634329	-1.79708	onlyALKSAL
819239	cytokinin response factor 5(CRF5)	'CRF5'	2.06929	2.6229	1.19128	1.16346	1.97337	2.44511	1.40405	2.81347	onlyALKSAL
819313	indole-3-acetic acid inducible 20(IAA20)	'IAA20'	-0.866831	-3.37096	-0.46324	0.0173984	-2.52225	-3.08119	-0.458257	-4.64657	onlyALKSAL
819365	Integrase-type DNA-binding superfamily protein(ERF71)	'ERF71'	1.9749	5.65938	0.967485	4.40444	-1.52287	2.69365	3.50252	7.09606	onlyALKSAL
821251	RGA-like 2(RGL2)	'RGL2'	-0.975941	-2.15216	-0.425356	-2.89419	-1.4118	-3.39182	0.748283	-0.905959	onlyALKSAL
821270	WRKY DNA-binding protein 45(WRKY45)	'WRKY45'	3.66416	6.36581	1.13086	2.74446	4.07474	7.02416	0.562416	2.89715	onlyALKSAL
821879	indole-3-acetic acid 7(IAA7)	'IAA7'	-2.04499	-3.13639	-1.95196	-4.33745	-1.85846	-4.34149	-1.5318	-2.39321	onlyALKSAL
821900	Integrase-type DNA-binding superfamily protein(ESE1)	'ESE1'		5.52122	-1.91126	3.75021		3.82552		4.77149	onlyALKSAL
821902	ethylene response factor 1(ERF1)	'ERF1'	-0.134531	2.41004	-0.557289	1.30781	1.37539	5.09107	0.0959512	2.59482	onlyALKSAL
822061	AP2/B3-like transcriptional factor family protein(ABI3)	'ABI3'	-1.8387	4.15239		5.91849	0.324239	4.68368		1.60489	onlyALKSAL
823650	lipoxygenase 2(LOX2)	'LOX2'	-1.88753	-3.33589	-3.70946	-6.24589	-2.20265	-5.66197	-1.85333	-4.30795	onlyALKSAL
824214	SNF1-related protein kinase 2.2(SNRK2.2)	'SNRK2.2'	1.69658	2.24657	1.25182	2.38733	1.90771	2.88149	0.429748	1.17212	onlyALKSAL
824871	response regulator 9(ARR9)	'ARR9'	-2.0869	-2.23788	-1.15533	-3.2569	-2.13642	-2.97093	-1.73616	-2.84978	onlyALKSAL
825336	cytokinin response factor 6(CRF6)	'CRF6'	2.42313	4.43539	1.45276	2.06913	2.32036	4.19201	1.47525	4.27366	onlyALKSAL
826708	WRKY family transcription factor(WRKY41)	'WRKY41'	-2.33253	1.9915	-0.341615	2.18486	-1.4812	3.73509	0.450958	7.52368	onlyALKSAL
827102	indole-3-acetic acid inducible 14(IAA14)	'IAA14'	-0.486113	-2.4888	-2.14105	-8.55494	-0.621658	-6.59056	-2.37558	-4.85025	onlyALKSAL
827103	indole-3-acetic acid inducible(IAA1)	'IAA1'	-0.195074	-1.68747	-1.09113	-4.57214	-0.183425	-3.38299	-1.34273	-3.00594	onlyALKSAL
827511	Basic helix-loop-helix (bHLH) DNA-binding family protein(MYC4)	'MYC4'	-0.996479	-2.95657	-0.964788	-2.77289	-1.05962	-2.75044	-0.516067	-2.45191	onlyALKSAL
827542	WRKY DNA-binding protein 28(WRKY28)	'WRKY28'	3.99323	8.6834	2.99484	6.21731	5.88325	10.1803	1.75448	6.79312	onlyALKSAL
827562	nine-cis-epoxycarotenoid dioxygenase 2(NCED2)	'NCED2'	0.0848516	6.11704	0.967485	7.51187	3.06173	6.18966	0.45046	4.3688	onlyALKSAL
827896	WRKY family transcription factor(WRKY22)	'WRKY22'	0.0984429	2.33566	-0.567948	2.03457	0.298009	1.79473	-0.581027	2.57993	onlyALKSAL
827930	Protein phosphatase 2C family protein(PP2C52)	'PP2C52'	-0.18501	-1.59252	-0.889291	-4.03251	-0.61345	-3.40732	-0.769305	-2.16486	onlyALKSAL
827965	basic helix-loop-helix (bHLH) DNA-binding superfamily protein	'ATMYC1'	-1.36184	-4.39923	-1.79255	-5.03709	-2.47702	-7.74461	-0.0894109	-3.76749	onlyALKSAL
828296	WRKY DNA-binding protein 31(WRKY31)	'WRKY31'	2.3043	4.66272	-5.37931	2.9879	3.70959	8.30727	0.980268	5.88768	onlyALKSAL
828455	WRKY family transcription factor(WRKY29)	'WRKY29'	-1.76533	4.02411	-2.12379	5.47781	0.255229	4.55894	-2.31726	4.37922	onlyALKSAL
828908	cytokinin response factor 4(CRF4)	'CRF4'	0.812614	3.71709	2.1057	5.28693	0.975095	2.91593	2.89353	5.46997	onlyALKSAL
829218	WRKY DNA-binding protein 32(WRKY32)	'WRKY32'	1.49004	2.2621	1.46173	2.41177	1.90457	2.64362	1.62234	1.99357	onlyALKSAL
829308	WRKY DNA-binding protein 18(WRKY18)	'WRKY18'	-0.699445	2.50226	-0.827277	3.11843	1.32596	5.17116	0.864864	4.22109	onlyALKSAL
829361	indole-3-acetic acid inducible 29(IAA29)	'IAA29'	-4.77098	-9.27441	-2.45979	-4.5138	-2.13788	-5.91347	-3.93495	-9.69399	onlyALKSAL
829631	SAUR-like auxin-responsive protein family(AT4G34790)	SAUR3	-7.64515	-4.70939	-4.49607	-4.05983	-7.27274	-6.86631	-7.2531	-6.99075	onlyALKSAL
830040	SAUR-like auxin-responsive protein family(SAUR15)	'SAUR15'	-0.823502	-2.07168	-1.37584	-5.27767	-1.83028	-5.67329	-2.70105	-5.13239	onlyALKSAL
830427	Polyketide cyclase/dehydrase and lipid transport superfamily protein	'PYL5'	-1.69438	2.12387	-0.211054	2.07806	0.726052	2.91562	-1.32372	1.11369	onlyALKSAL
830601	WRKY DNA-binding protein 26(WRKY26)	'WRKY26'	1.34354	4.98837	-0.805702	3.49226	4.43277	7.96659	-2.09666	2.87405	onlyALKSAL
831147	WRKY DNA-binding protein 75(WRKY75)	'WRKY75'	-0.1738	5.65936	1.42397	8.63151	8.10302	13.171	1.8772	9.21635	onlyALKSAL
831615	RGA-like protein 3(RGL3)	'RGL3'	1.39258	-0.0988318	-1.80959	-5.05556	0.879035	-2.66549	0.368985	-1.62743	onlyALKSAL
832476	WRKY DNA-binding protein 30(WRKY30)	'WRKY30'	-0.178314	4.41854	1.74753	6.58509	-0.0521897	4.1714	1.40208	6.91979	onlyALKSAL
833552	histidine kinase 2(HK2)	'HK2'	-1.61943	-3.00171	-0.669073	-4.07468	-0.48178	-3.68048	-1.13678	-2.40259	onlyALKSAL
834159	WRKY DNA-binding protein 24(WRKY24)	'WRKY24'	5.04198	6.27919	2.97826	4.77565	5.09083	4.44678	4.34666	7.03037	onlyALKSAL
834444	erf domain protein 9(ERF9)	'ERF9'	2.02237	4.23499	1.72636	2.63854	2.91746	3.97041	1.54076	2.0043	onlyALKSAL
834627	PYR1-like 12(PYL12)	'PYL12'	2.29286	6.40417		5.80775		2.56326	2.42065	4.90698	onlyALKSAL
834678	WRKY DNA-binding protein 8(WRKY8)	'WRKY8'	2.00523	5.29351	0.589473	2.17617	2.23536	4.21941	0.32279	2.68541	onlyALKSAL
834700	BR-signaling kinase 2(BSK2)	'BSK2'	-0.733074	-2.46541	-0.666599	-2.91725	-1.02809	-3.87065	0.511458	-1.21188	onlyALKSAL
834770	ethylene responsive element binding factor 5(ERF5)	'ERF5'	-1.60533	3.09244	-3.77707	2.21931	-1.11251	5.03481	-2.54736	2.30168	onlyALKSAL
834839	eukaryotic release factor 1-1(ERF1-1)	'ERF1-1'	2.33179	4.19959	1.71598	4.46407	2.45235	4.64373	1.67848	3.63215	onlyALKSAL
835012	WRKY DNA-binding protein 48(WRKY48)	'WRKY48'	2.73975	5.95538	1.64435	6.10287	3.15394	7.15238	0.15363	4.86143	onlyALKSAL
836040	PP2C protein (Clade A protein phosphatases type 2C)(HAI1)	'HAI1'	3.68118	5.29688	0.716426	1.30215	1.38987	2.32988	1.62884	2.44362	onlyALKSAL
836485	SNF1-related protein kinase 2.5(SNRK2.5)	'SNRK2.5'	-1.7741	-2.67206	-1.6696	-2.05448	-1.41015	-4.19037	-1.09517	-1.88505	onlyALKSAL
837893	Tat-binding protein 1(Tbp-1)-interacting protein (TBPIP)(AHP2)	'AHP2'	1.4817	2.44815	2.09314	2.93281	1.91129	2.80874	1.28453	1.3421	onlyALKSAL
838057	GRAS family transcription factor family protein(GAI)	'GAI'	-0.703182	-2.29755	-0.260859	-3.66909	-0.565912	-3.40405	0.354759	-1.14996	onlyALKSAL
838070	indole-3-acetic acid inducible 34(IAA34)	'IAA34'	1.31307	3.67767	2.69714	4.07204	2.49053	3.15445	1.2766	2.50004	onlyALKSAL
838467	WRKY DNA-binding protein 61(WRKY61)	'WRKY61'	4.56243	9.76991	-0.0414521	7.30717	4.15381	11.14	1.92981	9.3334	onlyALKSAL
838501	jasmonate-zim-domain protein 1(JAZ1)	'JAZ1'	1.27587	4.57701	-1.98658	1.39254	1.64133	4.35063	0.0294506	2.78648	onlyALKSAL
838906	Integrase-type DNA-binding superfamily protein(CRF7)	'CRF7'	0.645122	2.85144	0.138792	3.52896	1.27381	3.57388	-0.651756	1.59491	onlyALKSAL
839173	ERF domain protein 10(ERF10)	'ERF10'	-2.68272	1.45917	0.94274	5.60413	-2.2123	3.11893	1.52989	6.91245	onlyALKSAL
839508	gibberellin 2-oxidase 6(GA2OX6)	'GA2OX6'	2.89221	6.50595	-0.289291	3.02037	2.81763	6.25579	1.71001	4.65931	onlyALKSAL
839666	salt tolerance zinc finger(STZ)	'STZ'	0.411871	4.30848	-1.33577	2.34225	1.71573	4.4629	1.2371	4.78192	onlyALKSAL
839893	jasmonate-zim-domain protein 8(JAZ8)	'JAZ8'	-1.15048	3.32387	-7.56085	0.951796	-0.649657	4.27714	-4.10689	0.802464	onlyALKSAL
841012	gibberellin 20-oxidase 5(GA20OX5)	'GA20OX5'		7.97176		6.83684	0.324239	5.91736	0.450958	8.32957	onlyALKSAL
841395	abscisic acid responsive element-binding factor 1(ABF1)	'ABF1'	1.6236	2.76569	1.75055	4.31022	2.17066	3.38901	1.87234	2.06761	onlyALKSAL
841717	indole-3-acetic acid 6(IAA6)	'IAA6'	-1.75578	-2.99687	-1.33725	-4.50882	-0.274935	-3.90762	-1.69053	-1.93843	onlyALKSAL
842527	WRKY family transcription factor(WRKY6)	'WRKY6'	1.66794	5.7395	0.190242	4.62297	1.79149	5.3992	-0.536611	4.24618	onlyALKSAL
843049	glyoxal oxidase-related protein(GLOX1)	'GLOX1'	0.558157	4.02607	-1.12868	4.34566	-0.175337	4.08716	-1.19163	2.12309	onlyALKSAL
843077	PLAT/LH2 domain-containing lipoxygenase family protein(LOX6)	'LOX6'	-1.36885	-2.05371	-2.39036	-3.63193	-1.70464	-3.87624	-1.72964	-2.41974	onlyALKSAL
843096	response regulator 11(ARR11)	'ARR11'	0.16547	-1.6379	-0.639031	-3.94722	-0.633763	-3.2252	-0.766734	-2.45704	onlyALKSAL
843143	WRKY DNA-binding protein 9(WRKY9)	'WRKY9'	2.28909	5.86158	-2.79007	2.97601	-4.05241	0.965245	0.940623	4.8005	onlyALKSAL
843584	PLAT/LH2 domain-containing lipoxygenase family protein(LOX4)	'LOX4'	-2.04845	2.63933	-3.13087	2.39083	-0.563501	5.31504	-0.993821	5.0342	onlyALKSAL
843631	PYR1-like 3(PYL3)	'PYL3'	5.55076	2.02259		7.02507	0.324239	3.028	-1.0798	-1.16244	onlyALKSAL
844398	WRKY DNA-binding protein 66(WRKY66)	'WRKY66'	-1.8387	1.65746		4.01631	0.324239	3.40832		5.85613	onlyALKSAL
818903	PHYTOCHROME INTERACTING FACTOR 4	'PIF4'	-1.87004	-3.46062	-0.90972	-3.4776	-1.23859	-3.32776	-1.78647	-3.28957	onlyALKSAL
816659	SAUR-like auxin-responsive protein family(AT2G21220)	SAUR12	-6.83711	-4.0615	-4.22673	-3.79138	-5.48622	-6.95625	-5.53116	-4.51045	onlySAL
818411	PYR1-like 4(PYL4)	'PYL4'	-2.89419	-1.88964	-2.56197	-0.599618	-2.61177	-1.17367	-2.46429	-0.287433	onlySAL
818662	response regulator 16(RR16)	'RR16'	-3.98996	-3.69596	-2.12486	1.61833	-4.60023	-2.42216	-2.09289	-0.715361	onlySAL
820145	SAUR-like auxin-responsive protein family(AT3G09870)	SAUR48	-7.2477	-2.65951	-6.37275	-1.75317	-5.8	-3.46122	-3.40608	-0.253959	onlySAL
820793	indole-3-acetic acid inducible 19(IAA19)	'IAA19'	-2.65299	-0.943127	-0.849277	0.913318	-2.65258	-1.202	-2.47281	0.805491	onlySAL
827463	ethylene responsive element binding factor 6(ERF6)	'ERF6'	-3.7786	-0.698024	-3.72441	1.47874	-3.78822	1.01167	-1.30637	1.38851	onlySAL
827464	ethylene responsive element binding factor 1(ERF-1)	'ERF-1'	-2.69122	-0.120399	-5.92414	-1.90073	-1.33752	2.05636	-3.36384	-0.298747	onlySAL
827510	Polyketide cyclase/dehydrase and lipid transport superfamily protein	'PYR1'	-1.43248	-1.32362	-2.17979	-1.77371	-2.06573	-1.52727	-2.51414	-2.39518	onlySAL
829768	SAUR-like auxin-responsive protein family(SAUR9)	'SAUR9'	-3.56122	-1.99023	-2.77905	-4.69398	-3.05446	-4.29212	0.620616	0.403732	onlySAL
832590	Integrase-type DNA-binding superfamily protein(ESE3)	'ESE3'	-2.51453	0.326598	1.36333	2.11878	-3.45767	-0.888559	-3.86665	-1.8518	onlySAL
834768	ethylene responsive element binding factor 2(ERF2)	'ERF2'	-3.22536	0.369412	-5.23474	-0.483835	-1.09859	3.29793	-3.16381	-0.329006	onlySAL
843407	TIFY domain/Divergent CCT motif family protein(TIFY7)	TIFY7'/JAZ9	-2.73715	-1.27651	-3.63735	-2.65332	-2.06828	-1.51765	-3.25096	-2.59306	onlySAL

### Sheet: DS16_All DEGs phytohormones
DEG subset	Treatment	Mean	StdErr	N	F value	Prob. > F	Student t-Test
SAURs	Sal	-4013	0,186	70	39452	< 0,0001	A
	AlkSal	-5945	0,246	69			B
ERFs	Sal	-2864	0,383	12	49200	< 0,0001	A
	AlkSal	1557	0,500	12			B
DREBs	Sal	3869	0,446	24	17857	0,0001	B
	AlkSal	7534	0,744	24			A
PYL/PYRs	Sal	-0.57	0,732	13	5919	0,0204	B
	AlkSal	1760	0,589	23			A
ABIs	Sal	0,471	0,407	14	26216	< 0,0001	B
	AlkSal	3106	0,324	16			A
PP2Cs	Sal	0,208	0,306	8	38525	< 0,0001	B
	AlkSal	4185	0,563	8			A
LOXs & MYCs	Sal	-1937	0,231	20	20491	< 0,0001	A
	AlkSal	-3759	0,329	20			B
JAZs	Sal	-1563	1073	8	13065	0,0028	B
	AlkSal	2808	0,558	8			A
CRFs & AHPs	Sal	1511	0,178	23	20.436	< 0,0001	B
	AlkSal	2955	0,269	22			A
WRKYs	Sal	0,914	0,238	86	126069	< 0,0001	B
	AlkSal	4835	0,255	88			A
DELLAs	Sal	-0.71	0,319	16	11352	0,0021	A
	AlkSal	-2222	0,315	16			B
