## Supplemental Datasets for "At the core of salinity: convergent and divergent transcriptome response pathways to neutral and alkaline salinity in natural populations of *Arabidopsis thaliana*": DS14_coreSAL enrichment_all DEGs.xlsx

### Sheet: coreSAL_Enrichment_UR1
Subset_DEGs	Subset_trend	Pathway	Gene Id	log2(FC)	Treatment	Deme
coreSAL	UPREG	Ribosome Biogenesis	816406	2.13273	S	LM2
coreSAL	UPREG	Ribosome B	816406	2.65951	AS	LM2
coreSAL	UPREG	Ribosome B	816406	1.42083	S	RO2
coreSAL	UPREG	Ribosome B	816406	2.48663	AS	RO2
coreSAL	UPREG	Ribosome B	816406	2.54623	S	T6
coreSAL	UPREG	Ribosome B	816406	2.95467	AS	T6
coreSAL	UPREG	Ribosome B	816406	2.44686	S	V1
coreSAL	UPREG	Ribosome B	816406	2.74721	AS	V1
coreSAL	UPREG	Ribosome B	819831	2.23083	S	LM2
coreSAL	UPREG	Ribosome B	819831	2.85151	AS	LM2
coreSAL	UPREG	Ribosome B	819831	1.59751	S	RO2
coreSAL	UPREG	Ribosome B	819831	2.44824	AS	RO2
coreSAL	UPREG	Ribosome B	819831	2.89503	S	T6
coreSAL	UPREG	Ribosome B	819831	2.90073	AS	T6
coreSAL	UPREG	Ribosome B	819831	2.32452	S	V1
coreSAL	UPREG	Ribosome B	819831	2.20526	AS	V1
coreSAL	UPREG	Ribosome B	825833	2.76952	S	LM2
coreSAL	UPREG	Ribosome B	825833	2.94192	AS	LM2
coreSAL	UPREG	Ribosome B	825833	1.44508	S	RO2
coreSAL	UPREG	Ribosome B	825833	1.75687	AS	RO2
coreSAL	UPREG	Ribosome B	825833	2.83853	S	T6
coreSAL	UPREG	Ribosome B	825833	2.73996	AS	T6
coreSAL	UPREG	Ribosome B	825833	3.30619	S	V1
coreSAL	UPREG	Ribosome B	825833	2.67989	AS	V1
coreSAL	UPREG	Ribosome B	828668	4.91296	S	LM2
coreSAL	UPREG	Ribosome B	828668	4.26643	AS	LM2
coreSAL	UPREG	Ribosome B	828668	2.43189	S	RO2
coreSAL	UPREG	Ribosome B	828668	2.41123	AS	RO2
coreSAL	UPREG	Ribosome B	828668	2.64283	S	T6
coreSAL	UPREG	Ribosome B	828668	2.48066	AS	T6
coreSAL	UPREG	Ribosome B	828668	3.2318	S	V1
coreSAL	UPREG	Ribosome B	828668	2.58331	AS	V1
coreSAL	UPREG	Ribosome B	832271	2.0875	S	LM2
coreSAL	UPREG	Ribosome B	832271	2.74403	AS	LM2
coreSAL	UPREG	Ribosome B	832271	1.39408	S	RO2
coreSAL	UPREG	Ribosome B	832271	2.92958	AS	RO2
coreSAL	UPREG	Ribosome B	832271	2.13654	S	T6
coreSAL	UPREG	Ribosome B	832271	3.23935	AS	T6
coreSAL	UPREG	Ribosome B	832271	2.57399	S	V1
coreSAL	UPREG	Ribosome B	832271	3.17196	AS	V1
coreSAL	UPREG	Ribosome B	838115	2.43514	S	LM2
coreSAL	UPREG	Ribosome B	838115	2.51196	AS	LM2
coreSAL	UPREG	Ribosome B	838115	1.1844	S	RO2
coreSAL	UPREG	Ribosome B	838115	1.477	AS	RO2
coreSAL	UPREG	Ribosome B	838115	2.91196	S	T6
coreSAL	UPREG	Ribosome B	838115	2.36426	AS	T6
coreSAL	UPREG	Ribosome B	838115	2.7494	S	V1
coreSAL	UPREG	Ribosome B	838115	2.20206	AS	V1
coreSAL	UPREG	Ribosome B	843032	2.09242	S	LM2
coreSAL	UPREG	Ribosome B	843032	2.8217	AS	LM2
coreSAL	UPREG	Ribosome B	843032	1.15069	S	RO2
coreSAL	UPREG	Ribosome B	843032	2.26725	AS	RO2
coreSAL	UPREG	Ribosome B	843032	2.45148	S	T6
coreSAL	UPREG	Ribosome B	843032	2.876	AS	T6
coreSAL	UPREG	Ribosome B	843032	2.15049	S	V1
coreSAL	UPREG	Ribosome B	843032	2.42162	AS	V1
coreSAL	UPREG	Protein synthesis in ER	826616	9.69304	S	LM2
coreSAL	UPREG	Protein synthesis in ER	826616	6.57799	AS	LM2
coreSAL	UPREG	Protein synthesis in ER	826616	6.47299	S	Ro2
coreSAL	UPREG	Protein synthesis in ER	826616	5.47468	AS	Ro2
coreSAL	UPREG	Protein synthesis in ER	826616	5.46794	S	T6
coreSAL	UPREG	Protein synthesis in ER	826616	3.23872	AS	T6
coreSAL	UPREG	Protein synthesis in ER	826616	11.054	S	V1
coreSAL	UPREG	Protein synthesis in ER	826616	9.21715	AS	V1
coreSAL	UPREG	Protein synthesis in ER	828881	11.4793	S	LM2
coreSAL	UPREG	Protein synthesis in ER	828881	9.40933	AS	LM2
coreSAL	UPREG	Protein synthesis in ER	828881	10.034	S	Ro2
coreSAL	UPREG	Protein synthesis in ER	828881	6.70872	AS	Ro2
coreSAL	UPREG	Protein synthesis in ER	828881	10.6839	S	T6
coreSAL	UPREG	Protein synthesis in ER	828881	6.2767	AS	T6
coreSAL	UPREG	Protein synthesis in ER	828881	9.91637	S	V1
coreSAL	UPREG	Protein synthesis in ER	828881	8.03259	AS	V1
coreSAL	UPREG	Cutin, suberin & wax biosynth.	823580	4.9	S	LM2
coreSAL	UPREG	Cutin, suberin & wax biosynth.	823580	5.79	AS	LM2
coreSAL	UPREG	Cutin, suberin & wax biosynth.	823580	5.04	S	Ro2
coreSAL	UPREG	Cutin, suberin & wax biosynth.	823580	2.21	AS	Ro2
coreSAL	UPREG	Cutin, suberin & wax biosynth.	823580	6.09	S	T6
coreSAL	UPREG	Cutin, suberin & wax biosynth.	823580	5.18	AS	T6
coreSAL	UPREG	Cutin, suberin & wax biosynth.	823580	4.45	S	V1
coreSAL	UPREG	Cutin, suberin & wax biosynth.	823580	4.63	AS	V1
coreSAL	UPREG	Cutin, suberin & wax biosynth.	832311	3.37	S	LM2
coreSAL	UPREG	Cutin, suberin & wax biosynth.	832311	4.47	AS	LM2
coreSAL	UPREG	Cutin, suberin & wax biosynth.	832311	4.2	S	Ro2
coreSAL	UPREG	Cutin, suberin & wax biosynth.	832311	4.73	AS	Ro2
coreSAL	UPREG	Cutin, suberin & wax biosynth.	832311	4.37	S	T6
coreSAL	UPREG	Cutin, suberin & wax biosynth.	832311	5.19	AS	T6
coreSAL	UPREG	Cutin, suberin & wax biosynth.	832311	3.37	S	V1
coreSAL	UPREG	Cutin, suberin & wax biosynth.	832311	5.04	AS	V1
coreSAL	UPREG	Cutin, suberin & wax biosynth.	832383	4.76	S	LM2
coreSAL	UPREG	Cutin, suberin & wax biosynth.	832383	6.64	AS	LM2
coreSAL	UPREG	Cutin, suberin & wax biosynth.	832383	2.94	S	Ro2
coreSAL	UPREG	Cutin, suberin & wax biosynth.	832383	3.98	AS	Ro2
coreSAL	UPREG	Cutin, suberin & wax biosynth.	832383	8.05	S	T6
coreSAL	UPREG	Cutin, suberin & wax biosynth.	832383	7.59	AS	T6
coreSAL	UPREG	Cutin, suberin & wax biosynth.	832383	6.29	S	V1
coreSAL	UPREG	Cutin, suberin & wax biosynth.	832383	8.24	AS	V1
coreSAL	UPREG	Cutin, suberin & wax biosynth.	834106	4.76	S	LM2
coreSAL	UPREG	Cutin, suberin & wax biosynth.	834106	6.65	AS	LM2
coreSAL	UPREG	Cutin, suberin & wax biosynth.	834106	2.94	S	Ro2
coreSAL	UPREG	Cutin, suberin & wax biosynth.	834106	3.98	AS	Ro2
coreSAL	UPREG	Cutin, suberin & wax biosynth.	834106	8.05	S	T6
coreSAL	UPREG	Cutin, suberin & wax biosynth.	834106	7.59	AS	T6
coreSAL	UPREG	Cutin, suberin & wax biosynth.	834106	6.28	S	V1
coreSAL	UPREG	Cutin, suberin & wax biosynth.	834106	8.24	AS	V1
coreSAL	DOWNREG	Photosynthesis	817606	-2.77639	S	LM2
coreSAL	DOWNREG	Photosynthesis	817606	-3.112	AS	LM2
coreSAL	DOWNREG	Photosynthesis	817606	-2.27644	S	Ro2
coreSAL	DOWNREG	Photosynthesis	817606	-3.14236	AS	Ro2
coreSAL	DOWNREG	Photosynthesis	817606	-3.31709	S	T6
coreSAL	DOWNREG	Photosynthesis	817606	-3.8712	AS	T6
coreSAL	DOWNREG	Photosynthesis	817606	-3.16755	S	V1
coreSAL	DOWNREG	Photosynthesis	817606	-3.20005	AS	V1
coreSAL	DOWNREG	Photosynthesis	820859	-2.20432	S	LM2
coreSAL	DOWNREG	Photosynthesis	820859	-3.52439	AS	LM2
coreSAL	DOWNREG	Photosynthesis	820859	-2.00449	S	Ro2
coreSAL	DOWNREG	Photosynthesis	820859	-5.21126	AS	Ro2
coreSAL	DOWNREG	Photosynthesis	820859	-3.19591	S	T6
coreSAL	DOWNREG	Photosynthesis	820859	-6.90384	AS	T6
coreSAL	DOWNREG	Photosynthesis	820859	-2.64954	S	V1
coreSAL	DOWNREG	Photosynthesis	820859	-3.68607	AS	V1
coreSAL	DOWNREG	Photosynthesis	821143	-2.91999	S	LM2
coreSAL	DOWNREG	Photosynthesis	821143	-4.83636	AS	LM2
coreSAL	DOWNREG	Photosynthesis	821143	-3.83654	S	Ro2
coreSAL	DOWNREG	Photosynthesis	821143	-4.98558	AS	Ro2
coreSAL	DOWNREG	Photosynthesis	821143	-4.40555	S	T6
coreSAL	DOWNREG	Photosynthesis	821143	-7.53397	AS	T6
coreSAL	DOWNREG	Photosynthesis	821143	-3.90669	S	V1
coreSAL	DOWNREG	Photosynthesis	821143	-5.81797	AS	V1
coreSAL	DOWNREG	Photosynthesis	824246	-2.00847	S	LM2
coreSAL	DOWNREG	Photosynthesis	824246	-1.95628	AS	LM2
coreSAL	DOWNREG	Photosynthesis	824246	-1.60096	S	Ro2
coreSAL	DOWNREG	Photosynthesis	824246	-2.34294	AS	Ro2
coreSAL	DOWNREG	Photosynthesis	824246	-2.87316	S	T6
coreSAL	DOWNREG	Photosynthesis	824246	-3.73825	AS	T6
coreSAL	DOWNREG	Photosynthesis	824246	-2.7642	S	V1
coreSAL	DOWNREG	Photosynthesis	824246	-2.60263	AS	V1
coreSAL	DOWNREG	Photosynthesis	824699	-2.83051	S	LM2
coreSAL	DOWNREG	Photosynthesis	824699	-3.23749	AS	LM2
coreSAL	DOWNREG	Photosynthesis	824699	-2.59712	S	Ro2
coreSAL	DOWNREG	Photosynthesis	824699	-3.56255	AS	Ro2
coreSAL	DOWNREG	Photosynthesis	824699	-3.55261	S	T6
coreSAL	DOWNREG	Photosynthesis	824699	-4.57888	AS	T6
coreSAL	DOWNREG	Photosynthesis	824699	-3.09642	S	V1
coreSAL	DOWNREG	Photosynthesis	824699	-3.32277	AS	V1
coreSAL	DOWNREG	Photosynthesis	825797	-2.06254	S	LM2
coreSAL	DOWNREG	Photosynthesis	825797	-2.79524	AS	LM2
coreSAL	DOWNREG	Photosynthesis	825797	-1.67917	S	Ro2
coreSAL	DOWNREG	Photosynthesis	825797	-3.61246	AS	Ro2
coreSAL	DOWNREG	Photosynthesis	825797	-2.27554	S	T6
coreSAL	DOWNREG	Photosynthesis	825797	-3.42002	AS	T6
coreSAL	DOWNREG	Photosynthesis	825797	-2.04242	S	V1
coreSAL	DOWNREG	Photosynthesis	825797	-2.63555	AS	V1
coreSAL	DOWNREG	Photosynthesis	825866	-3.45769	S	LM2
coreSAL	DOWNREG	Photosynthesis	825866	-5.40507	AS	LM2
coreSAL	DOWNREG	Photosynthesis	825866	-3.02521	S	Ro2
coreSAL	DOWNREG	Photosynthesis	825866	-5.86568	AS	Ro2
coreSAL	DOWNREG	Photosynthesis	825866	-4.68853	S	T6
coreSAL	DOWNREG	Photosynthesis	825866	-9.56224	AS	T6
coreSAL	DOWNREG	Photosynthesis	825866	-4.17431	S	V1
coreSAL	DOWNREG	Photosynthesis	825866	-6.02009	AS	V1
coreSAL	DOWNREG	Photosynthesis	826892	-2.08953	S	LM2
coreSAL	DOWNREG	Photosynthesis	826892	-2.57808	AS	LM2
coreSAL	DOWNREG	Photosynthesis	826892	-1.70958	S	Ro2
coreSAL	DOWNREG	Photosynthesis	826892	-2.65967	AS	Ro2
coreSAL	DOWNREG	Photosynthesis	826892	-2.67858	S	T6
coreSAL	DOWNREG	Photosynthesis	826892	-3.79155	AS	T6
coreSAL	DOWNREG	Photosynthesis	826892	-2.72222	S	V1
coreSAL	DOWNREG	Photosynthesis	826892	-2.69387	AS	V1
coreSAL	DOWNREG	Photosynthesis	827877	-3.27478	S	LM2
coreSAL	DOWNREG	Photosynthesis	827877	-3.53851	AS	LM2
coreSAL	DOWNREG	Photosynthesis	827877	-3.20739	S	Ro2
coreSAL	DOWNREG	Photosynthesis	827877	-4.06694	AS	Ro2
coreSAL	DOWNREG	Photosynthesis	827877	-4.29083	S	T6
coreSAL	DOWNREG	Photosynthesis	827877	-5.29197	AS	T6
coreSAL	DOWNREG	Photosynthesis	827877	-4.52143	S	V1
coreSAL	DOWNREG	Photosynthesis	827877	-4.49556	AS	V1
coreSAL	DOWNREG	Photosynthesis	827996	-2.11165	S	LM2
coreSAL	DOWNREG	Photosynthesis	827996	-2.3816	AS	LM2
coreSAL	DOWNREG	Photosynthesis	827996	-1.92933	S	Ro2
coreSAL	DOWNREG	Photosynthesis	827996	-2.90474	AS	Ro2
coreSAL	DOWNREG	Photosynthesis	827996	-2.43144	S	T6
coreSAL	DOWNREG	Photosynthesis	827996	-3.13053	AS	T6
coreSAL	DOWNREG	Photosynthesis	827996	-2.42636	S	V1
coreSAL	DOWNREG	Photosynthesis	827996	-2.45986	AS	V1
coreSAL	DOWNREG	Photosynthesis	828183	-2.16731	S	LM2
coreSAL	DOWNREG	Photosynthesis	828183	-3.36159	AS	LM2
coreSAL	DOWNREG	Photosynthesis	828183	-1.64052	S	Ro2
coreSAL	DOWNREG	Photosynthesis	828183	-3.85559	AS	Ro2
coreSAL	DOWNREG	Photosynthesis	828183	-2.72111	S	T6
coreSAL	DOWNREG	Photosynthesis	828183	-5.41632	AS	T6
coreSAL	DOWNREG	Photosynthesis	828183	-2.69912	S	V1
coreSAL	DOWNREG	Photosynthesis	828183	-3.85945	AS	V1
coreSAL	DOWNREG	Photosynthesis	828996	-2.15324	S	LM2
coreSAL	DOWNREG	Photosynthesis	828996	-2.97883	AS	LM2
coreSAL	DOWNREG	Photosynthesis	828996	-1.83863	S	Ro2
coreSAL	DOWNREG	Photosynthesis	828996	-2.9294	AS	Ro2
coreSAL	DOWNREG	Photosynthesis	828996	-2.90083	S	T6
coreSAL	DOWNREG	Photosynthesis	828996	-3.97148	AS	T6
coreSAL	DOWNREG	Photosynthesis	828996	-3.05506	S	V1
coreSAL	DOWNREG	Photosynthesis	828996	-3.82673	AS	V1
coreSAL	DOWNREG	Photosynthesis	836525	-3.53973	S	LM2
coreSAL	DOWNREG	Photosynthesis	836525	-4.62435	AS	LM2
coreSAL	DOWNREG	Photosynthesis	836525	-2.58129	S	Ro2
coreSAL	DOWNREG	Photosynthesis	836525	-4.72993	AS	Ro2
coreSAL	DOWNREG	Photosynthesis	836525	-4.66073	S	T6
coreSAL	DOWNREG	Photosynthesis	836525	-7.36163	AS	T6
coreSAL	DOWNREG	Photosynthesis	836525	-4.74562	S	V1
coreSAL	DOWNREG	Photosynthesis	836525	-5.60149	AS	V1
coreSAL	DOWNREG	Photosynthesis	836789	-2.52494	S	LM2
coreSAL	DOWNREG	Photosynthesis	836789	-3.12868	AS	LM2
coreSAL	DOWNREG	Photosynthesis	836789	-2.18498	S	Ro2
coreSAL	DOWNREG	Photosynthesis	836789	-3.30625	AS	Ro2
coreSAL	DOWNREG	Photosynthesis	836789	-3.23933	S	T6
coreSAL	DOWNREG	Photosynthesis	836789	-4.50208	AS	T6
coreSAL	DOWNREG	Photosynthesis	836789	-3.10485	S	V1
coreSAL	DOWNREG	Photosynthesis	836789	-3.37285	AS	V1
coreSAL	DOWNREG	Photosynthesis	837178	-2.95282	S	LM2
coreSAL	DOWNREG	Photosynthesis	837178	-3.44447	AS	LM2
coreSAL	DOWNREG	Photosynthesis	837178	-2.47486	S	Ro2
coreSAL	DOWNREG	Photosynthesis	837178	-3.46935	AS	Ro2
coreSAL	DOWNREG	Photosynthesis	837178	-3.72396	S	T6
coreSAL	DOWNREG	Photosynthesis	837178	-4.67548	AS	T6
coreSAL	DOWNREG	Photosynthesis	837178	-3.71006	S	V1
coreSAL	DOWNREG	Photosynthesis	837178	-3.96745	AS	V1
coreSAL	DOWNREG	Photosynthesis	837358	-2.79817	S	LM2
coreSAL	DOWNREG	Photosynthesis	837358	-3.79682	AS	LM2
coreSAL	DOWNREG	Photosynthesis	837358	-2.36109	S	Ro2
coreSAL	DOWNREG	Photosynthesis	837358	-4.02606	AS	Ro2
coreSAL	DOWNREG	Photosynthesis	837358	-3.93774	S	T6
coreSAL	DOWNREG	Photosynthesis	837358	-5.55354	AS	T6
coreSAL	DOWNREG	Photosynthesis	837358	-3.67811	S	V1
coreSAL	DOWNREG	Photosynthesis	837358	-4.33791	AS	V1
coreSAL	DOWNREG	Photosynthesis	837974	-2.16685	S	LM2
coreSAL	DOWNREG	Photosynthesis	837974	-2.89542	AS	LM2
coreSAL	DOWNREG	Photosynthesis	837974	-2.1609	S	Ro2
coreSAL	DOWNREG	Photosynthesis	837974	-2.50429	AS	Ro2
coreSAL	DOWNREG	Photosynthesis	837974	-2.39253	S	T6
coreSAL	DOWNREG	Photosynthesis	837974	-2.47832	AS	T6
coreSAL	DOWNREG	Photosynthesis	837974	-2.62732	S	V1
coreSAL	DOWNREG	Photosynthesis	837974	-2.68518	AS	V1
coreSAL	DOWNREG	Photosynthesis	838400	-2.90361	S	LM2
coreSAL	DOWNREG	Photosynthesis	838400	-3.69815	AS	LM2
coreSAL	DOWNREG	Photosynthesis	838400	-1.95108	S	Ro2
coreSAL	DOWNREG	Photosynthesis	838400	-3.91005	AS	Ro2
coreSAL	DOWNREG	Photosynthesis	838400	-4.28722	S	T6
coreSAL	DOWNREG	Photosynthesis	838400	-6.41562	AS	T6
coreSAL	DOWNREG	Photosynthesis	838400	-3.94439	S	V1
coreSAL	DOWNREG	Photosynthesis	838400	-4.35576	AS	V1
coreSAL	DOWNREG	Photosynthesis	838591	-2.03754	S	LM2
coreSAL	DOWNREG	Photosynthesis	838591	-2.80055	AS	LM2
coreSAL	DOWNREG	Photosynthesis	838591	-1.70508	S	Ro2
coreSAL	DOWNREG	Photosynthesis	838591	-3.05194	AS	Ro2
coreSAL	DOWNREG	Photosynthesis	838591	-2.30808	S	T6
coreSAL	DOWNREG	Photosynthesis	838591	-3.68733	AS	T6
coreSAL	DOWNREG	Photosynthesis	838591	-2.17577	S	V1
coreSAL	DOWNREG	Photosynthesis	838591	-2.74321	AS	V1
coreSAL	DOWNREG	Photosynthesis	838622	-2.82888	S	LM2
coreSAL	DOWNREG	Photosynthesis	838622	-3.37622	AS	LM2
coreSAL	DOWNREG	Photosynthesis	838622	-2.49684	S	Ro2
coreSAL	DOWNREG	Photosynthesis	838622	-3.65124	AS	Ro2
coreSAL	DOWNREG	Photosynthesis	838622	-3.83416	S	T6
coreSAL	DOWNREG	Photosynthesis	838622	-4.83501	AS	T6
coreSAL	DOWNREG	Photosynthesis	838622	-3.78158	S	V1
coreSAL	DOWNREG	Photosynthesis	838622	-3.90222	AS	V1
coreSAL	DOWNREG	Photosynthesis	839918	-2.77556	S	LM2
coreSAL	DOWNREG	Photosynthesis	839918	-3.87745	AS	LM2
coreSAL	DOWNREG	Photosynthesis	839918	-2.64943	S	Ro2
coreSAL	DOWNREG	Photosynthesis	839918	-4.17528	AS	Ro2
coreSAL	DOWNREG	Photosynthesis	839918	-3.89244	S	T6
coreSAL	DOWNREG	Photosynthesis	839918	-5.71856	AS	T6
coreSAL	DOWNREG	Photosynthesis	839918	-3.76792	S	V1
coreSAL	DOWNREG	Photosynthesis	839918	-4.44984	AS	V1
coreSAL	DOWNREG	Photosynthesis	840021	-2.88296	S	LM2
coreSAL	DOWNREG	Photosynthesis	840021	-2.96544	AS	LM2
coreSAL	DOWNREG	Photosynthesis	840021	-2.19568	S	Ro2
coreSAL	DOWNREG	Photosynthesis	840021	-3.47934	AS	Ro2
coreSAL	DOWNREG	Photosynthesis	840021	-3.69908	S	T6
coreSAL	DOWNREG	Photosynthesis	840021	-5.09609	AS	T6
coreSAL	DOWNREG	Photosynthesis	840021	-4.23192	S	V1
coreSAL	DOWNREG	Photosynthesis	840021	-4.19783	AS	V1
coreSAL	DOWNREG	Photosynthesis	841653	-2.74762	S	LM2
coreSAL	DOWNREG	Photosynthesis	841653	-4.1402	AS	LM2
coreSAL	DOWNREG	Photosynthesis	841653	-2.14957	S	Ro2
coreSAL	DOWNREG	Photosynthesis	841653	-5.45608	AS	Ro2
coreSAL	DOWNREG	Photosynthesis	841653	-3.55782	S	T6
coreSAL	DOWNREG	Photosynthesis	841653	-7.77627	AS	T6
coreSAL	DOWNREG	Photosynthesis	841653	-3.22899	S	V1
coreSAL	DOWNREG	Photosynthesis	841653	-4.8778	AS	V1
coreSAL	DOWNREG	Photosynthesis	842016	-2.31763	S	LM2
coreSAL	DOWNREG	Photosynthesis	842016	-3.40046	AS	LM2
coreSAL	DOWNREG	Photosynthesis	842016	-2.2744	S	Ro2
coreSAL	DOWNREG	Photosynthesis	842016	-4.1128	AS	Ro2
coreSAL	DOWNREG	Photosynthesis	842016	-3.05861	S	T6
coreSAL	DOWNREG	Photosynthesis	842016	-5.41546	AS	T6
coreSAL	DOWNREG	Photosynthesis	842016	-3.44765	S	V1
coreSAL	DOWNREG	Photosynthesis	842016	-4.28811	AS	V1
coreSAL	DOWNREG	Photosynthesis	842386	-2.03166	S	LM2
coreSAL	DOWNREG	Photosynthesis	842386	-1.77739	AS	LM2
coreSAL	DOWNREG	Photosynthesis	842386	-1.8945	S	Ro2
coreSAL	DOWNREG	Photosynthesis	842386	-3.08602	AS	Ro2
coreSAL	DOWNREG	Photosynthesis	842386	-3.36242	S	T6
coreSAL	DOWNREG	Photosynthesis	842386	-3.22545	AS	T6
coreSAL	DOWNREG	Photosynthesis	842386	-4.14012	S	V1
coreSAL	DOWNREG	Photosynthesis	842386	-3.49138	AS	V1
coreSAL	DOWNREG	Photosynthesis	843099	-2.17907	S	LM2
coreSAL	DOWNREG	Photosynthesis	843099	-2.61387	AS	LM2
coreSAL	DOWNREG	Photosynthesis	843099	-2.13864	S	Ro2
coreSAL	DOWNREG	Photosynthesis	843099	-3.39479	AS	Ro2
coreSAL	DOWNREG	Photosynthesis	843099	-3.48683	S	T6
coreSAL	DOWNREG	Photosynthesis	843099	-4.55732	AS	T6
coreSAL	DOWNREG	Photosynthesis	843099	-3.51935	S	V1
coreSAL	DOWNREG	Photosynthesis	843099	-3.41132	AS	V1
coreSAL	DOWNREG	Photosynthesis	844245	-2.09937	S	LM2
coreSAL	DOWNREG	Photosynthesis	844245	-2.73862	AS	LM2
coreSAL	DOWNREG	Photosynthesis	844245	-1.91214	S	Ro2
coreSAL	DOWNREG	Photosynthesis	844245	-2.67531	AS	Ro2
coreSAL	DOWNREG	Photosynthesis	844245	-2.45542	S	T6
coreSAL	DOWNREG	Photosynthesis	844245	-2.81568	AS	T6
coreSAL	DOWNREG	Photosynthesis	844245	-2.34334	S	V1
coreSAL	DOWNREG	Photosynthesis	844245	-1.99552	AS	V1
coreSAL	DOWNREG	Photosynthesis Antenna Prot.	818006	-2.68344	S	LM2
coreSAL	DOWNREG	Photosynthesis Antenna Prot.	818006	-2.85639	AS	LM2
coreSAL	DOWNREG	Photosynthesis Antenna Prot.	818006	-1.92175	AS	RO2
coreSAL	DOWNREG	Photosynthesis Antenna Prot.	818006	-1.98397	S	RO2
coreSAL	DOWNREG	Photosynthesis Antenna Prot.	818006	-5.55135	S	T6
coreSAL	DOWNREG	Photosynthesis Antenna Prot.	818006	-7.82398	AS	T6
coreSAL	DOWNREG	Photosynthesis Antenna Prot.	818006	-7.11549	S	V1
coreSAL	DOWNREG	Photosynthesis Antenna Prot.	818006	-5.2533	AS	V1
coreSAL	DOWNREG	Photosynthesis Antenna Prot.	820043	-2.59143	S	LM2
coreSAL	DOWNREG	Photosynthesis Antenna Prot.	820043	-4.62584	AS	LM2
coreSAL	DOWNREG	Photosynthesis Antenna Prot.	820043	-5.47084	AS	RO2
coreSAL	DOWNREG	Photosynthesis Antenna Prot.	820043	-2.50262	S	RO2
coreSAL	DOWNREG	Photosynthesis Antenna Prot.	820043	-3.51579	S	T6
coreSAL	DOWNREG	Photosynthesis Antenna Prot.	820043	-8.17027	AS	T6
coreSAL	DOWNREG	Photosynthesis Antenna Prot.	820043	-3.32391	S	V1
coreSAL	DOWNREG	Photosynthesis Antenna Prot.	820043	-5.62059	AS	V1
coreSAL	DOWNREG	Photosynthesis Antenna Prot.	822391	-2.00145	S	LM2
coreSAL	DOWNREG	Photosynthesis Antenna Prot.	822391	-4.02941	AS	LM2
coreSAL	DOWNREG	Photosynthesis Antenna Prot.	822391	-6.65203	AS	RO2
coreSAL	DOWNREG	Photosynthesis Antenna Prot.	822391	-3.53754	S	RO2
coreSAL	DOWNREG	Photosynthesis Antenna Prot.	822391	-7.90795	S	T6
coreSAL	DOWNREG	Photosynthesis Antenna Prot.	822391	-13.3094	AS	T6
coreSAL	DOWNREG	Photosynthesis Antenna Prot.	822391	-10.108	S	V1
coreSAL	DOWNREG	Photosynthesis Antenna Prot.	822391	-6.97767	AS	V1
coreSAL	DOWNREG	Photosynthesis Antenna Prot.	835515	-2.78687	S	LM2
coreSAL	DOWNREG	Photosynthesis Antenna Prot.	835515	-4.57307	AS	LM2
coreSAL	DOWNREG	Photosynthesis Antenna Prot.	835515	-5.37471	AS	RO2
coreSAL	DOWNREG	Photosynthesis Antenna Prot.	835515	-2.21897	S	RO2
coreSAL	DOWNREG	Photosynthesis Antenna Prot.	835515	-4.14989	S	T6
coreSAL	DOWNREG	Photosynthesis Antenna Prot.	835515	-8.42819	AS	T6
coreSAL	DOWNREG	Photosynthesis Antenna Prot.	835515	-3.99091	S	V1
coreSAL	DOWNREG	Photosynthesis Antenna Prot.	835515	-5.83085	AS	V1
coreSAL	DOWNREG	Photosynthesis Antenna Prot.	838151	-3.57722	S	LM2
coreSAL	DOWNREG	Photosynthesis Antenna Prot.	838151	-4.77074	AS	LM2
coreSAL	DOWNREG	Photosynthesis Antenna Prot.	838151	-5.69625	AS	RO2
coreSAL	DOWNREG	Photosynthesis Antenna Prot.	838151	-3.1918	S	RO2
coreSAL	DOWNREG	Photosynthesis Antenna Prot.	838151	-5.04089	S	T6
coreSAL	DOWNREG	Photosynthesis Antenna Prot.	838151	-9.31396	AS	T6
coreSAL	DOWNREG	Photosynthesis Antenna Prot.	838151	-4.79484	S	V1
coreSAL	DOWNREG	Photosynthesis Antenna Prot.	838151	-5.89177	AS	V1
coreSAL	DOWNREG	Photosynthesis Antenna Prot.	839870	-2.28472	S	LM2
coreSAL	DOWNREG	Photosynthesis Antenna Prot.	839870	-4.05327	AS	LM2
coreSAL	DOWNREG	Photosynthesis Antenna Prot.	839870	-5.35005	AS	RO2
coreSAL	DOWNREG	Photosynthesis Antenna Prot.	839870	-1.99774	S	RO2
coreSAL	DOWNREG	Photosynthesis Antenna Prot.	839870	-3.09761	S	T6
coreSAL	DOWNREG	Photosynthesis Antenna Prot.	839870	-9.57533	AS	T6
coreSAL	DOWNREG	Photosynthesis Antenna Prot.	839870	-4.5668	S	V1
coreSAL	DOWNREG	Photosynthesis Antenna Prot.	839870	-5.68256	AS	V1
coreSAL	DOWNREG	Glucosinolates biosynthesis	816585	-1.68698	S	LM2
coreSAL	DOWNREG	Glucosinolates	816585	-3.24174	AS	LM2
coreSAL	DOWNREG	Glucosinolates	816585	-2.86508	S	Ro2
coreSAL	DOWNREG	Glucosinolates	816585	-5.17565	AS	Ro2
coreSAL	DOWNREG	Glucosinolates	816585	-2.37853	S	T6
coreSAL	DOWNREG	Glucosinolates	816585	-3.15889	AS	T6
coreSAL	DOWNREG	Glucosinolates	816585	-2.27546	S	V1
coreSAL	DOWNREG	Glucosinolates	816585	-3.55138	AS	V1
coreSAL	DOWNREG	Glucosinolates	818912	-3.03731	S	LM2
coreSAL	DOWNREG	Glucosinolates	818912	-4.96177	AS	LM2
coreSAL	DOWNREG	Glucosinolates	818912	-3.86531	S	Ro2
coreSAL	DOWNREG	Glucosinolates	818912	-8.01203	AS	Ro2
coreSAL	DOWNREG	Glucosinolates	818912	-3.50015	S	T6
coreSAL	DOWNREG	Glucosinolates	818912	-5.98554	AS	T6
coreSAL	DOWNREG	Glucosinolates	818912	-2.58245	S	V1
coreSAL	DOWNREG	Glucosinolates	818912	-3.79433	AS	V1
coreSAL	DOWNREG	Glucosinolates	821508	-2.71282	S	LM2
coreSAL	DOWNREG	Glucosinolates	821508	-4.93788	AS	LM2
coreSAL	DOWNREG	Glucosinolates	821508	-3.74574	S	Ro2
coreSAL	DOWNREG	Glucosinolates	821508	-9.85869	AS	Ro2
coreSAL	DOWNREG	Glucosinolates	821508	-3.35807	S	T6
coreSAL	DOWNREG	Glucosinolates	821508	-9.44138	AS	T6
coreSAL	DOWNREG	Glucosinolates	821508	-2.04091	S	V1
coreSAL	DOWNREG	Glucosinolates	821508	-3.54362	AS	V1
coreSAL	DOWNREG	Glucosinolates	825068	-3.28003	S	LM2
coreSAL	DOWNREG	Glucosinolates	825068	-5.23008	AS	LM2
coreSAL	DOWNREG	Glucosinolates	825068	-4.24429	S	Ro2
coreSAL	DOWNREG	Glucosinolates	825068	-9.76381	AS	Ro2
coreSAL	DOWNREG	Glucosinolates	825068	-4.36805	S	T6
coreSAL	DOWNREG	Glucosinolates	825068	-10.8756	AS	T6
coreSAL	DOWNREG	Glucosinolates	825068	-3.98484	S	V1
coreSAL	DOWNREG	Glucosinolates	825068	-5.56847	AS	V1
coreSAL	DOWNREG	Glucosinolates	827011	-2.63243	S	LM2
coreSAL	DOWNREG	Glucosinolates	827011	-4.67617	AS	LM2
coreSAL	DOWNREG	Glucosinolates	827011	-2.60963	S	Ro2
coreSAL	DOWNREG	Glucosinolates	827011	-8.88256	AS	Ro2
coreSAL	DOWNREG	Glucosinolates	827011	-2.82444	S	T6
coreSAL	DOWNREG	Glucosinolates	827011	-10.1309	AS	T6
coreSAL	DOWNREG	Glucosinolates	827011	-2.16732	S	V1
coreSAL	DOWNREG	Glucosinolates	827011	-4.02574	AS	V1
coreSAL	DOWNREG	Glucosinolates	831270	-2.78368	S	LM2
coreSAL	DOWNREG	Glucosinolates	831270	-4.739	AS	LM2
coreSAL	DOWNREG	Glucosinolates	831270	-3.75039	S	Ro2
coreSAL	DOWNREG	Glucosinolates	831270	-7.75092	AS	Ro2
coreSAL	DOWNREG	Glucosinolates	831270	-3.97095	S	T6
coreSAL	DOWNREG	Glucosinolates	831270	-6.97125	AS	T6
coreSAL	DOWNREG	Glucosinolates	831270	-3.57767	S	V1
coreSAL	DOWNREG	Glucosinolates	831270	-5.06053	AS	V1
coreSAL	DOWNREG	Glucosinolates	832365	-2.36444	S	LM2
coreSAL	DOWNREG	Glucosinolates	832365	-4.55265	AS	LM2
coreSAL	DOWNREG	Glucosinolates	832365	-3.35145	S	Ro2
coreSAL	DOWNREG	Glucosinolates	832365	-9.70439	AS	Ro2
coreSAL	DOWNREG	Glucosinolates	832365	-2.86945	S	T6
coreSAL	DOWNREG	Glucosinolates	832365	-8.00209	AS	T6
coreSAL	DOWNREG	Glucosinolates	832365	-3.16974	S	V1
coreSAL	DOWNREG	Glucosinolates	832365	-4.21367	AS	V1
coreSAL	DOWNREG	Glucosinolates	838211	-2.60652	S	LM2
coreSAL	DOWNREG	Glucosinolates	838211	-4.94183	AS	LM2
coreSAL	DOWNREG	Glucosinolates	838211	-4.16255	S	Ro2
coreSAL	DOWNREG	Glucosinolates	838211	-10.4088	AS	Ro2
coreSAL	DOWNREG	Glucosinolates	838211	-3.44331	S	T6
coreSAL	DOWNREG	Glucosinolates	838211	-10.0714	AS	T6
coreSAL	DOWNREG	Glucosinolates	838211	-2.97562	S	V1
coreSAL	DOWNREG	Glucosinolates	838211	-4.80694	AS	V1
coreSAL	DOWNREG	Glucosinolates	839022	-1.88002	S	LM2
coreSAL	DOWNREG	Glucosinolates	839022	-2.89004	AS	LM2
coreSAL	DOWNREG	Glucosinolates	839022	-2.55013	S	Ro2
coreSAL	DOWNREG	Glucosinolates	839022	-3.632	AS	Ro2
coreSAL	DOWNREG	Glucosinolates	839022	-3.07211	S	T6
coreSAL	DOWNREG	Glucosinolates	839022	-3.5392	AS	T6
coreSAL	DOWNREG	Glucosinolates	839022	-3.07124	S	V1
coreSAL	DOWNREG	Glucosinolates	839022	-3.77475	AS	V1
coreSAL	DOWNREG	Carbon Fixation	833829	-7.45981	S	LM2
coreSAL	DOWNREG	Carbon Fixation	833829	-7.29184	AS	LM2
coreSAL	DOWNREG	Carbon Fixation	833829	-8.41421	S	Ro2
coreSAL	DOWNREG	Carbon Fixation	833829	-7.90087	AS	Ro2
coreSAL	DOWNREG	Carbon Fixation	833829	-8.69139	S	T6
coreSAL	DOWNREG	Carbon Fixation	833829	-12.4025	AS	T6
coreSAL	DOWNREG	Carbon Fixation	833829	-7.92257	S	V1
coreSAL	DOWNREG	Carbon Fixation	833829	-7.42834	AS	V1
coreSAL	DOWNREG	Carbon Fixation	833830	-6.50283	S	LM2
coreSAL	DOWNREG	Carbon Fixation	833830	-4.57248	AS	LM2
coreSAL	DOWNREG	Carbon Fixation	833830	-6.38442	S	Ro2
coreSAL	DOWNREG	Carbon Fixation	833830	-5.42358	AS	Ro2
coreSAL	DOWNREG	Carbon Fixation	833830	-5.72918	S	T6
coreSAL	DOWNREG	Carbon Fixation	833830	-9.85765	AS	T6
coreSAL	DOWNREG	Carbon Fixation	833830	-5.1761	S	V1
coreSAL	DOWNREG	Carbon Fixation	833830	-6.19756	AS	V1
coreSAL	DOWNREG	Carbon Metabolism	835168	-2.57295	S	LM2
coreSAL	DOWNREG	Carbon Metab	835168	-3.94846	AS	LM2
coreSAL	DOWNREG	Carbon Metab	835168	-3.15382	S	Ro2
coreSAL	DOWNREG	Carbon Metab	835168	-7.46197	AS	Ro2
coreSAL	DOWNREG	Carbon Metab	835168	-3.70755	S	T6
coreSAL	DOWNREG	Carbon Metab	835168	-5.27758	AS	T6
coreSAL	DOWNREG	Carbon Metab	835168	-2.20466	S	V1
coreSAL	DOWNREG	Carbon Metab	835168	-2.6479	AS	V1
coreSAL	DOWNREG	Carbon Metab	840098	-2.64411	S	LM2
coreSAL	DOWNREG	Carbon Metab	840098	-3.50249	AS	LM2
coreSAL	DOWNREG	Carbon Metab	840098	-2.39119	S	Ro2
coreSAL	DOWNREG	Carbon Metab	840098	-4.98582	AS	Ro2
coreSAL	DOWNREG	Carbon Metab	840098	-3.40655	S	T6
coreSAL	DOWNREG	Carbon Metab	840098	-5.11821	AS	T6
coreSAL	DOWNREG	Carbon Metab	840098	-3.00118	S	V1
coreSAL	DOWNREG	Carbon Metab	840098	-3.60155	AS	V1
coreSAL	DOWNREG	Carbon Metab	843129	-2.23921	S	LM2
coreSAL	DOWNREG	Carbon Metab	843129	-3.80227	AS	LM2
coreSAL	DOWNREG	Carbon Metab	843129	-2.03691	S	Ro2
coreSAL	DOWNREG	Carbon Metab	843129	-5.33938	AS	Ro2
coreSAL	DOWNREG	Carbon Metab	843129	-2.78884	S	T6
coreSAL	DOWNREG	Carbon Metab	843129	-5.53496	AS	T6
coreSAL	DOWNREG	Carbon Metab	843129	-2.38275	S	V1
coreSAL	DOWNREG	Carbon Metab	843129	-3.72001	AS	V1
coreSAL	DOWNREG	Glioxylate & decarboxylate Metabolism	830825	-2.52698	S	LM2
coreSAL	DOWNREG	Glioxylate decarboxylate	830825	-4.25552	AS	LM2
coreSAL	DOWNREG	Glioxylate decarboxylate	830825	-2.51583	S	Ro2
coreSAL	DOWNREG	Glioxylate decarboxylate	830825	-5.31801	AS	Ro2
coreSAL	DOWNREG	Glioxylate decarboxylate	830825	-3.04354	S	T6
coreSAL	DOWNREG	Glioxylate decarboxylate	830825	-5.06934	AS	T6
coreSAL	DOWNREG	Glioxylate decarboxylate	830825	-2.37111	S	V1
coreSAL	DOWNREG	Glioxylate decarboxylate	830825	-3.75542	AS	V1
coreSAL	DOWNREG	Glioxylate decarboxylate	833535	-2.08061	S	LM2
coreSAL	DOWNREG	Glioxylate decarboxylate	833535	-3.28533	AS	LM2
coreSAL	DOWNREG	Glioxylate decarboxylate	833535	-2.21685	S	Ro2
coreSAL	DOWNREG	Glioxylate decarboxylate	833535	-5.03765	AS	Ro2
coreSAL	DOWNREG	Glioxylate decarboxylate	833535	-2.99636	S	T6
coreSAL	DOWNREG	Glioxylate decarboxylate	833535	-5.42457	AS	T6
coreSAL	DOWNREG	Glioxylate decarboxylate	833535	-2.78207	S	V1
coreSAL	DOWNREG	Glioxylate decarboxylate	833535	-3.73411	AS	V1
coreSAL	DOWNREG	Glioxylate decarboxylate	833635	-3.94065	S	LM2
coreSAL	DOWNREG	Glioxylate decarboxylate	833635	-5.71252	AS	LM2
coreSAL	DOWNREG	Glioxylate decarboxylate	833635	-4.39761	S	Ro2
coreSAL	DOWNREG	Glioxylate decarboxylate	833635	-7.4042	AS	Ro2
coreSAL	DOWNREG	Glioxylate decarboxylate	833635	-3.44222	S	T6
coreSAL	DOWNREG	Glioxylate decarboxylate	833635	-8.36599	AS	T6
coreSAL	DOWNREG	Glioxylate decarboxylate	833635	-4.40782	S	V1
coreSAL	DOWNREG	Glioxylate decarboxylate	833635	-5.77928	AS	V1
coreSAL	DOWNREG	Nitrogen Metabolism	824438	-4.25499	S	LM2
coreSAL	DOWNREG	Nitrogen	824438	-3.69325	AS	LM2
coreSAL	DOWNREG	Nitrogen	824438	-3.51325	S	Ro2
coreSAL	DOWNREG	Nitrogen	824438	-5.4553	AS	Ro2
coreSAL	DOWNREG	Nitrogen	824438	-1.30743	S	T6
coreSAL	DOWNREG	Nitrogen	824438	-2.68529	AS	T6
coreSAL	DOWNREG	Nitrogen	824438	-3.52081	S	V1
coreSAL	DOWNREG	Nitrogen	824438	-2.17259	AS	V1
coreSAL	DOWNREG	Nitrogen	821134	-5.6815	S	LM2
coreSAL	DOWNREG	Nitrogen	821134	-7.12513	AS	LM2
coreSAL	DOWNREG	Nitrogen	821134	-7.351	S	Ro2
coreSAL	DOWNREG	Nitrogen	821134	-6.41431	AS	Ro2
coreSAL	DOWNREG	Nitrogen	821134	-8.52569	S	T6
coreSAL	DOWNREG	Nitrogen	821134	-10.007	AS	T6
coreSAL	DOWNREG	Nitrogen	821134	-6.97717	S	V1
coreSAL	DOWNREG	Nitrogen	821134	-6.74782	AS	V1
coreSAL	DOWNREG	Nitrogen	824438	-4.89586	S	LM2
coreSAL	DOWNREG	Nitrogen	824438	-6.47719	AS	LM2
coreSAL	DOWNREG	Nitrogen	824438	-4.93767	S	Ro2
coreSAL	DOWNREG	Nitrogen	824438	-9.65123	AS	Ro2
coreSAL	DOWNREG	Nitrogen	824438	-6.88513	S	T6
coreSAL	DOWNREG	Nitrogen	824438	-12.3808	AS	T6
coreSAL	DOWNREG	Nitrogen	824438	-3.47481	S	V1
coreSAL	DOWNREG	Nitrogen	824438	-6.50201	AS	V1
coreSAL	DOWNREG	Nitrogen	830292	-2.72502	S	LM2
coreSAL	DOWNREG	Nitrogen	830292	-3.26922	AS	LM2
coreSAL	DOWNREG	Nitrogen	830292	-2.26458	S	Ro2
coreSAL	DOWNREG	Nitrogen	830292	-3.78109	AS	Ro2
coreSAL	DOWNREG	Nitrogen	830292	-2.15042	S	T6
coreSAL	DOWNREG	Nitrogen	830292	-3.49437	AS	T6
coreSAL	DOWNREG	Nitrogen	830292	-2.3872	S	V1
coreSAL	DOWNREG	Nitrogen	830292	-2.66801	AS	V1
coreSAL	DOWNREG	Nitrogen	821134	-2.31792	S	LM2
coreSAL	DOWNREG	Nitrogen	821134	-3.48641	AS	LM2
coreSAL	DOWNREG	Nitrogen	821134	-4.45928	S	Ro2
coreSAL	DOWNREG	Nitrogen	821134	-3.86843	AS	Ro2
coreSAL	DOWNREG	Nitrogen	821134	-3.46945	S	T6
coreSAL	DOWNREG	Nitrogen	821134	-3.37521	AS	T6
coreSAL	DOWNREG	Nitrogen	821134	-4.42731	S	V1
coreSAL	DOWNREG	Nitrogen	821134	-6.84787	AS	V1
coreSAL	DOWNREG	Nitrogen	831519	-3.36953	S	LM2
coreSAL	DOWNREG	Nitrogen	831519	-2.39973	AS	LM2
coreSAL	DOWNREG	Nitrogen	831519	-3.8466	S	Ro2
coreSAL	DOWNREG	Nitrogen	831519	-3.16965	AS	Ro2
coreSAL	DOWNREG	Nitrogen	831519	-2.81778	S	T6
coreSAL	DOWNREG	Nitrogen	831519	-3.43083	AS	T6
coreSAL	DOWNREG	Nitrogen	831519	-2.25045	S	V1
coreSAL	DOWNREG	Nitrogen	831519	-2.31148	AS	V1
coreSAL	DOWNREG	Nitrogen	821134	-2.26459	S	LM2
coreSAL	DOWNREG	Nitrogen	821134	-1.87318	AS	LM2
coreSAL	DOWNREG	Nitrogen	821134	-2.22349	S	Ro2
coreSAL	DOWNREG	Nitrogen	821134	-2.43832	AS	Ro2
coreSAL	DOWNREG	Nitrogen	821134	-3.33351	S	T6
coreSAL	DOWNREG	Nitrogen	821134	-2.95258	AS	T6
coreSAL	DOWNREG	Nitrogen	821134	-3.03769	S	V1
coreSAL	DOWNREG	Nitrogen	821134	-3.03773	AS	V1

### Sheet: UR1
Pathway KEGG	Treatment	Deme	Mean	StdErr	N	F value	Prob. > F	Tukey test
Ribosome Biogenesis	neuSAL	T6	2632	0.106	7	14891	< 0.0001	A
	neuSAL	Ro2	1518	0.167	7			A
	neuSAL	V1	2683	0.163	7			A
	neuSAL	LM2	2291	0.109	6			B
	alkSAL	T6	2794	0.112	7	3457	0.033	A
	alkSAL	Ro2	2254	0.184	7			B
	alkSAL	V1	2573	0.129	7			AB
	alkSAL	LM2	2755	0.062	6			AB
	Deme	Treatment	F value	Prob. > F	Student t-Test
Ribosome Biogenesis	T6	neuSAL	8952	0.0112	A
		alkSAL			A
	RO2	neuSAL	1096	0.3157	A
		alkSAL			B
	V1	neuSAL	0.274	0.6108	A
		alkSAL			A
	LM2	neuSAL	13547	0.0042	A
		alkSAL			B

### Sheet: UR2
Pathway KEGG	Treatment	Origin	Mean	StdErr	N	F value	Prob. > F	Student t-Test
Protein Synthesis in ER	neuSAL	Coastal	8165	1290	4	3035	0.1321	A
	neuSAL	Inland	10526	0.433	4			A
	alkSAL	Coastal	5425	0.772	4	8142	0.0291	B
	alkSAL	Inland	8309	0.652	4			A
Pathway KEGG	Origin	Treatment	F value	Prob. > F	Student t-Test
Protein Synthesis in ER	Coastal	neuSAL	3321	0.1182	A
		alkSAL			A
	Inland	neuSAL	8081	0.0295	B
		alkSAL			A

### Sheet: UR3
	Pathway KEGG	Origin	Treatment	Mean	StdErr	N	F value	Prob. > F	Student t-Test
	Cutin, suberin & wax biosynth.	neuSAL	Coastal	4925		4	2438	0.169	a
			Inland	4023		4			a
		alkSAL	Coastal	4328		4	0.719	0.4289	A
			Inland	4983		4			A

### Sheet: DR1
	Pathway KEGG	Treatment	Deme	Mean	StdErr	N	F value	Prob. > F	Tukey test
	Photosynthesis	neuSAL	T6	-3.377	0.181	2	6.488	0.0503	B
		neuSAL	Ro2	-2.077	0.073	2			A
		neuSAL	V1	-2.939	0.29	2			AB
		neuSAL	LM2	-2.476	0.272	2			AB
		alkSAL	T6	-7.34	0.436	2	14.88	0.0123	B
		alkSAL	Ro2	-5.33	0.122	2			AB
		alkSAL	V1	-4.28	0.596	2			A
		alkSAL	LM2	-3.83	0.31	2			A
	Pathway KEGG	Treatment	Deme	Mean	StdErr	N	F value	Prob. > F	Tukey test
	Photosynthesis Antenna Proteins	neuSAL	T6	-4.877	0.712	6	5.762	0.0052	AB
		neuSAL	Ro2	-2.572	0.266	6			A
		neuSAL	V1	-6.56	1.034	6			B
		neuSAL	LM2	-2.654	0.219	6			A
		alkSAL	T6	-9.437	0.822	6	17.053	< 0.0001	B
		alkSAL	Ro2	-5.078	0.662	6			A
		alkSAL	V1	-5.876	0.238	6			A
		alkSAL	LM2	-4.15	0.288	6			A

### Sheet: DR2
	Pathway KEGG	Treatment	Deme	Mean	StdErr	N	F value	Prob. > F	Tukey test
	Glucosinolate biosynthesis	neuSAL	T6	-3.309	0.203	9	4.14	0.0138	B
		neuSAL	Ro2	-3.461	0.216	9			AB
		neuSAL	V1	-2.872	0.221	9			A
		neuSAL	LM2	-2.55	0.17	9			A
		alkSAL	T6	-7.5	0.957	9	10.014	< 0.0001	B
		alkSAL	Ro2	-8.13	0.773	9			B
		alkSAL	V1	-4.26	0.241	9			A
		alkSAL	LM2	-4.46	0.274	9			A

### Sheet: DR3
	Pathway KEGG	Treatment	Deme	Mean	StdErr	N	F value	Prob. > F	Tukey test
	Carbon Fixation	neuSAL	T6	-7.21	1.481	2	0.1005	0.9556	A
		neuSAL	Ro2	-7.399	1.014	2			A
		neuSAL	V1	-6.549	1.373	2			A
		neuSAL	LM2	-6.981	0.478	2			A
		alkSAL	T6	-11.13	1.272	2	4.147	0.1015	A
		alkSAL	Ro2	-6.662	1.239	2			A
		alkSAL	V1	-6.813	0.615	2			A
		alkSAL	LM2	-5.93	1.36	2			A
	Pathway KEGG	Treatment	Deme	Mean	StdErr	N	F value	Prob. > F	Tukey test
	Carbon Metabolism	neuSAL	T6	-3.301	0.27	3	2.429	0.14	A
		neuSAL	Ro2	-2.527	0.33	3			A
		neuSAL	V1	-2.53	0.241	3			A
		neuSAL	LM2	-2.485	0.125	3			A
		alkSAL	T6	-5.31	0.121	3	8.268	0.0078	BC
		alkSAL	Ro2	-5.929	0.773	3			C
		alkSAL	V1	-3.323	0.34	3			A
		alkSAL	LM2	-3.751	0.131	3			AB

### Sheet: DR4
	Pathway KEGG	Treatment	Deme	Mean	StdErr	N
	Glioxylate & Decarboxylate Metabolism	neuSAL	T6	-3.161	0.141	3
		neuSAL	Ro2	-3.043	0.683	3
		neuSAL	V1	-3.187	0.622	3
		neuSAL	LM2	-2.849	0.561	3
		alkSAL	T6	-6.287	1.045	3
		alkSAL	Ro2	-5.92	0.747	3
		alkSAL	V1	-4.4423	0.6782	3
		alkSAL	LM2	-4.418	0.705	3
	Pathway KEGG	Origin	Treatment	Mean	StdErr	N	F value	Prob. > F	Student t-Test
	Glioxylate & Decarboxylate Metabolism	neuSAL	Coastal	-3.102	0.313	6	0.0289	0.8685	A
			Inland	-3.018	0.382	6			A
		alkSAL	Coastal	-6.103	0.58	6	5.364	0.0431	A
			Inland	-4.42	0.4376	6			B

### Sheet: DR5
	Pathway KEGG	Treatment	Deme	Mean	StdErr	N	F value	Prob. > F	Tukey test
	Nitrogen Metabolism	neuSAL	T6	-7.704	0.8203	2	0.9972	0.4799	A
		neuSAL	Ro2	-6.144	1.2067	2			A
		neuSAL	V1	-5.226	1.7512	2			A
		neuSAL	LM2	-5.289	0.393	2			A
		alkSAL	T6	-11.194	1.1869	2	4.315	0.0959	A
		alkSAL	Ro2	-8.033	1.618	2			A
		alkSAL	V1	-6.625	0.123	2			A
		alkSAL	LM2	-6.801	0.324	2			A
