## Supplemental Datasets for "At the core of salinity: convergent and divergent transcriptome response pathways to neutral and alkaline salinity in natural populations of *Arabidopsis thaliana*": DS15_BGAL DIN SEN SNps.xlsx

### Sheet: SNPs
		Gene	Id	Region	Type	Codon	AA change	Ps	Deme
		BGAL4	AT5G56870.1	Intron				23005270	V1
		BGAL4	AT5G56870.1	Intron				23005292	V1
		BGAL4	AT5G56870.1	Intron				23005461	V1
		BGAL4	AT5G56870.1	Intron				23005469	V1
		BGAL4	AT5G56870.1	Intron				23005489	V1
		BGAL4	AT5G56870.1	Intron				23005501	V1
		BGAL4	AT5G56870.1	Exon	Synonymous	ccG/ccC	p.Pro196Pro/c.588G>C	23005576	V1
		BGAL4	AT5G56870.1	Intron				23005962	LM2
		BGAL4	AT5G56870.1	Exon	Synonymous	acC/acT	p.Thr353Thr/c.1059C>T	23006666	LM2
		BGAL4	AT5G56870.1	Exon	Missense	tCa/tTa	p.Ser437Leu/c.1310C>T	23007091	LM2
		BGAL4	AT5G56870.1	Intron				23007638	T6
		BGAL4	AT5G56870.1	Intron
		BGAL4	AT5G56870.1	Intron
		BGAL4	AT5G56870.1	3' UTR	nd	nd	nd	23009626	V1
		BGAL4	AT5G56870.1	3' UTR		427		23009076	LM2
		BGAL4	AT5G56870.1	Promoter		288		23003907	T6, Ro2
		DIN10	AT5G20250.1	Exon	Missense	aaC/aaA	p.Asn18Lys/c.54C>A	6834260	V1
		DIN10	AT5G20250.4	Exon	Missense	aaC/aaA	p.Asn113Lys/c.339C>A
		DIN10	AT5G20250.2	Exon	Missense	aaC/aaA	p.Asn18Lys/c.54C>A
		DIN10	AT5G20250.3	Exon	Missense	aaC/aaA	p.Asn18Lys/c.54C>
		DIN10	AT5G20250.1	Exon	Missense	Gta/Ata	p.Val25Ile/c.73G>A	6834279	Ro2
		DIN10	AT5G20250.4	Exon	Missense	Gta/Ata	p.Val120Ile/c.358G>A
		DIN10	AT5G20250.2	Exon	Missense	Gta/Ata	p.Val25Ile/c.73G>A
		DIN10	AT5G20250.3	Exon	Missense	Gta/Ata	p.Val25Ile/c.73G>A
		DIN10	AT5G20250.4	Exon	Missense	Tct/Gct	p.Ser602Ala/c.1804T>G	6835822	V1
		DIN10	AT5G20250.1	Exon	Missense	Tct/Gct	p.Ser507Ala/c.1519T>G
		DIN10	AT5G20250.2	Exon	Missense	Tct/Gct	p.Ser507Ala/c.1519T>G
		DIN10	AT5G20250.3	Exon	Missense	Tct/Gct	p.Ser507Ala/c.1519T>G
		DIN10	AT5G20250.4	Exon	Missense	Act/Tct	p.Thr656Ser/c.1966A>T	6836066	RO2
		DIN10	AT5G20250.1	Exon	Missense	Act/Tct	p.Thr561Ser/c.1681A>T
		DIN10	AT5G20250.2	Exon	Missense	Act/Tct	p.Thr561Ser/c.1681A>T
		DIN10	AT5G20250.3	Exon	Missense	Act/Tct	p.Thr561Ser/c.1681A>T
		DIN10	AT5G20250.4	Exon	Missense	Ata/Tta	p.Ile698Leu/c.2092A>T	6836192	V1
		DIN10	AT5G20250.1	Exon	Missense	Ata/Tta	p.Ile603Leu/c.1807A>T
		DIN10	AT5G20250.2	Exon	Missense	Ata/Tta	p.Ile603Leu/c.1807A>T
		DIN10	AT5G20250.3	Exon	Missense	Ata/Tta	p.Ile603Leu/c.1807A>T
		DIN10	AT5G20250.4	Exon	Synonymous	tgT/tgC	p.Cys712Cys/c.2136T>C	6836236	V1
		DIN10	AT5G20250.1	Exon	Synonymous	tgT/tgC	p.Cys617Cys/c.1851T>C
		DIN10	AT5G20250.2	Exon	Synonymous	tgT/tgC	p.Cys617Cys/c.1851T>C
		DIN10	AT5G20250.3	Exon	Synonymous	tgT/tgC	p.Cys617Cys/c.1851T>C
		DIN10	AT5G20250.4	3' UTR		76	c.*76T>G	6836711	Ro2
		DIN10	AT5G20250.1	3' UTR		76	c.*76T>G
		DIN10	AT5G20250.2	3' UTR		76	c.*76T>G
		DIN10	AT5G20250.3	3' UTR		76	c.*76T>G
		DIN10	AT5G20250.4	3' UTR		86	c.*86T>G	6836721	V1
		DIN10	AT5G20250.1	3' UTR		86	c.*86T>G
		DIN10	AT5G20250.2	3' UTR		86	c.*86T>G
		DIN10	AT5G20250.3	3' UTR		86	c.*86T>G
		SEN1	AT4G35770.2	3' UTR		318	c.*318C>T	16946158	V1
		SEN1	AT4G35770.3	3' UTR		194	c.*194C>T
		SEN1	AT4G35770.1	3' UTR		175	c.*175C>T
