## Supplemental Datasets for "At the core of salinity: convergent and divergent transcriptome response pathways to neutral and alkaline salinity in natural populations of *Arabidopsis thaliana*": DS16_overlapping WGCNA vs DEGsubset.xlsx

### Sheet: Blue module
11K WGCNA
Module	Pathway	Total DEGs	coreSAL	onlySAL	onlyALKSAL		Categorized	Uncategorized
Blue	Photosyntesis & Antenna	58	43	0	15		58	0
	Carbon fixation & metabolism	63	24	4	13		41	26
	Glyoxylate & dicarboxylate	27	17	1	5		23	5
	Porphyrin & chlorophyl	21	5	0	8		13	8
	Glycine & serine metabolism	20	10	0	2		12	8
	Other glycan metabolism	8	0	1	5		6	3
	Phytohormone signaling	46	13	3	14		30	19
	DNA replication	13	0	0	0		0	13
	Tyrosine metab	11	3	0	3		6	5
	Pentose phosphate	14	4	2	3		9	7
	Total	224	91	8	59		150	74
Darkgrey	Glucosinolates biosynthesis	13	8	0	4		12	1
	2-oxocarboxylic acid metabolism	13	9	0	3		12	1
	alpha-Linoleic acid metabolism	10	2	1	2		4	6
	Phytohormone signaling	21	3	2	3		6	15
	Carotenoid biosynthesis	6	1	0	2		3	3
	Total	63	23	3	14		37	26
plum1	Total	43	19	3	10		32	11

### Sheet: grey60
11K WGCNA
Module	Pathway	Total DEGs	coreSAL	onlySAL	onlyALKSAL		Categorized	Uncategorized
Darkgrey	Glucosinolates biosynthesis	13	8	0	4		12	1
	2-oxocarboxylic acid metabolism	13	9	0	3		12	1
	alpha-Linoleic acid metabolism	10	2	1	2		4	6
	Phytohormone signaling	21	3	2	3		6	15	Discussed at onlySAL subset
	Carotenoid biosynthesis	6	1	0	2		3	3
	Total	63	23	3	14		37	26

### Sheet: plum1
11K WGCNA
Module	Pathway	Total DEGs	coreSAL	onlySAL	onlyALKSAL		Categorized	Uncategorized
plum1	Total	43	19	3	10		32	11
